# FoxP3 associates with enhancer-promoter loops to regulate Treg-specific gene expression

**DOI:** 10.1101/2021.11.12.468430

**Authors:** Ricardo N. Ramirez, Kaitavjeet Chowdhary, Juliette Leon, Diane Mathis, Christophe Benoist

## Abstract

Gene expression programs are specified by higher-order chromatin structure and enhancer-promoter loops (EPL). T regulatory cells (Treg) identity is dominantly specified by the transcription factor FoxP3, whose mechanism of action is unclear. We applied proximity-ligation with chromatin immunoprecipitation (HiChIP) in Treg and closely related conventional CD4+ T cells (Tconv). EPL identified by H3K27Ac HiChIP showed a range of connection intensity, with some super-connected genes. TF-specific HiChIP showed that FoxP3 interacts with EPLs at a large number of genes, including some not differentially expressed in Treg vs Tconv, but enriched at the core Treg signature loci that it upregulates. FoxP3 association correlates with heightened H3H27Ac looping, as ascertained by analysis of FoxP3-deficient Treg-like cells. There was marked asymmetry in the loci where FoxP3 associated at the enhancer- or the promoter-side of EPLs, with enrichment for different transcriptional cofactors. FoxP3 EPL intensity distinguished gene clusters identified by single-cell ATAC-seq as co-varying between individual Tregs, supporting a direct transactivation model for FoxP3 in determining Treg identity.

**One Sentence Summary:** FoxP3 is associated with enhancer-promoter loops in Treg cells, and correlates with heightened enhancer-promoter cross-talk
