## Supplementary material for "FoxP3 associates with enhancer-promoter loops to regulate Treg-specific gene expression": Table S3

### Sheet: Sheet1
Gene	X-coordinate	Y-coordinate	FoxP3HiChIP_EPLint	ClusterMembership	resting_Treg_GFP-DTR-WT	resting_Foxp3-GFPKO	activated_Treg_GFP-DTR-WT	activated_Foxp3-GFPKO	FC (rTreg WT vs rTreg GFPKO)	Pval (rTreg WT vs rTreg GFPKO)	FC (aTreg WT vs aTreg GFPKO)	Pval (aTreg WT vs aTreg GFPKO)
1110032F04RIK	-179.734	-177.886	0	1	1231.7	808.147	913.818	333.949	1.5241	0.0546108	2.7364	0.0007639
2310015A10RIK	-42.3981	100.468	0	2	188.309	154.558	911.716	241.933	1.21837	0.321642	3.76846	0.0001335
6330403K07RIK	45.5605	-22.8649	0	2	29.5241	12.4205	327.205	55.3256	2.37706	0.119544	5.91417	0.0008373
ABCB9	-313.439	-226.988	15	1	1239.66	1595.49	2071.71	636.879	0.776975	0.144189	3.25291	0.0006436
ABCG1	-234.095	-236.461	14	1	3325.65	3482.91	3763.25	1753.12	0.954848	0.657373	2.1466	0.008779
ADSSL1	-201.957	-36.8644	0	NA	88.3473	31.1401	228.163	37.6127	2.83709	0.0036928	6.06613	0.001261
AFAP1	-239.965	-195.139	0	NA	1115.11	835.563	827.958	160.647	1.33457	0.0467595	5.15391	0.00089
AMDHD1	56.9706	-206.34	0	NA	45.2541	6.59966	174.301	11.8929	6.85704	0.0564255	14.6559	3.18e-05
ANKRD55	5.58655	86.8812	18	NA	355.366	150.388	329.176	102.019	2.363	0.0019146	3.22663	0.0024713
APBA1	33.7427	-3.50521	0	2	1.5386	1.39741	63.6608	2.42586	1.10104	0.868529	26.2426	4.55e-05
ARL6	71.6231	-19.8949	0	2	40.6754	16.6969	116.223	27.4547	2.43611	0.0111839	4.23326	0.0058714
ATP1B1	-222.954	-188.725	0	NA	3270.96	3481.08	761.524	292.344	0.93964	0.421073	2.60489	0.0007729
ATP6V0A1	-181.612	-210.939	48	1	414.147	130.113	464.141	180.244	3.18297	0.0005941	2.57506	0.0074857
ATP9A	11.1237	71.7314	0	2	2016.6	1768.06	3655.89	1288.54	1.14057	0.564582	2.83724	6.02e-05
BAIAP3	135.039	-45.6101	0	2	100.241	163.938	508.14	187.775	0.611454	0.120783	2.70611	0.0090512
BC051537	-34.7079	-204.052	0	NA	74.1724	45.8975	160.031	45.1884	1.61605	0.156478	3.54141	0.0013097
BCL2L1	-213.433	-267.987	0	1	1461.8	1126.74	2734.11	1045.28	1.29738	0.0522899	2.61568	0.0042425
BMYC	1.57786	-113.692	8	NA	1770.72	1678.5	2127.58	705.942	1.05494	0.76547	3.01382	0.0014304
CAMK2A	-238.406	-141.65	0	1	30.7425	28.5847	68.7034	11.3843	1.07549	0.897898	6.03492	6.65e-05
CAPN3	-154.132	-218.543	0	1	914.698	494.211	1288.29	354.347	1.85082	0.002063	3.63567	0.0010413
CAR12	-255.935	-251.873	0	1	336.379	133.039	75.8216	89.4013	2.52842	0.0027757	0.848104	0.655752
CCDC38	77.4316	-186.683	0	NA	342.389	213.185	504.926	251.883	1.60607	0.0066109	2.0046	0.0037862
CCR8	53.2375	-7.04822	10	2	397.534	134.207	3149.37	612.671	2.96209	0.0058757	5.1404	0.0086919
CD101	-226.47	-256.091	78	1	754.426	422.464	1640.04	563.496	1.78577	0.001778	2.91047	0.0003894
CD1D2	-83.4359	116.793	0	2	183.362	114.133	220.474	42.3459	1.60657	0.46349	5.2065	0.0012546
CD81	-217.54	-45.5674	0	NA	3719.98	3476.42	7436.55	483.355	1.07006	0.265468	15.3853	0.00014
CD82	58.4627	73.7085	7	2	9323.58	7717.65	24009	10626.3	1.20809	0.0412659	2.2594	0.0052187
CD83	-5.40359	37.7626	50	2	1606.89	537.848	9126.84	1164.98	2.98762	0.0023195	7.8343	0.0010367
CD86	56.8975	92.9169	3	2	918.107	484.25	1534.73	281.621	1.89593	0.0319687	5.44965	3.37e-05
CD96	-257.708	-149.9	17	1	7005.47	5335.52	7239.23	3276.38	1.31299	0.11096	2.20952	0.0005257
CES2C	36.9731	57.7177	0	2	8.51526	1.23078	316.797	23.8424	6.91859	0.0028083	13.2871	0.0001063
COQ8A	116.079	-26.6699	0	2	694.042	898.769	1429.77	627.011	0.772214	0.108272	2.28029	0.0061939
CPQ	50.8754	45.4878	0	2	67.9551	47.1796	523.788	193.831	1.44035	0.551688	2.7023	0.0025249
CSF1	36.1827	40.8374	0	2	750.015	175.278	1347.19	333.943	4.279	0.0054548	4.03418	0.0005545
CTLA4	4.96413	0.525022	25	2	6622.38	2607.32	13035.5	10510.2	2.53991	0.0041719	1.24028	0.396366
CXCR3	94.9306	20.1034	0	2	216.443	68.1591	6781.36	1094.33	3.17556	0.0368189	6.19682	0.0006126
DAB2IP	87.4691	1.86061	0	2	7.79491	5.03247	101.038	7.07183	1.54892	0.641878	14.2873	3.76e-05
DCLK2	23.1899	-13.9361	0	2	879.167	624.914	1207.41	459.637	1.40686	0.125008	2.62688	0.001716
DGAT2	-109.838	-243.952	0	1	222.952	85.5846	667.764	23.9364	2.60505	0.0043608	27.8974	3.39e-05
DMD	44.7447	4.25256	0	2	74.5964	8.48169	178.6	16.0177	8.79499	0.0006671	11.1502	0.0073484
DNAH7A	-24.7585	0.648942	0	2	855.129	340.241	1101.05	228.348	2.5133	0.0035454	4.82182	0.0017076
DUSP1	-109.306	94.4496	28	2	14970.9	4306.97	13095.4	3739.36	3.47598	0.0490189	3.50205	0.0014842
DUSP4	-192.876	-199.112	0	1	915.711	485.102	1694.38	353.81	1.88767	0.0054009	4.78897	0.0009762
ECM1	-199.575	-144.973	4	1	21548.7	15525.5	12756.4	5611.54	1.38796	0.0304426	2.27325	0.0034644
ERGIC1	-57.8612	94.121	3	2	2672.54	1924.65	5220.3	2352.34	1.38859	0.0465688	2.2192	5.24e-05
FAM160A1	83.3391	65.6681	0	2	231.049	36.0381	1016.31	97.3046	6.41126	0.0018953	10.4446	0.0002298
FAM174B	-24.8792	108.332	0	2	698.692	513.841	1144.6	143.713	1.35975	0.0083763	7.96447	0.000724
FAM241B	76.5575	32.6394	0	2	432.015	339.522	1055.7	238.303	1.27242	0.0452973	4.43007	0.0016106
FAM43A	-2.85941	-14.4309	0	2	146.551	34.7604	713.523	167.172	4.21602	0.0457179	4.2682	0.0023825
FGF16	77.2175	22.3997	0	2	1.84541	1.64576	138.682	29.464	1.12131	0.891731	4.70683	0.0035721
GATA1	-233.727	-179.333	0	1	948.397	436.005	356.855	65.8322	2.1752	0.0032871	5.42067	0.0076183
GEMIN8	-12.8865	109.92	0	2	89.9367	68.7202	395.217	171.414	1.30874	0.203705	2.30563	0.0009417
GFRA1	57.7353	14.456	0	2	4.47708	2.06297	87.9554	1	2.17021	0.611345	87.9554	1e-07
GM13031	98.8381	-94.3217	0	NA	104.766	95.1692	135.101	32.1094	1.10084	0.525814	4.20754	0.0025767
GM4956	-208.111	-180.097	0	1	968.964	706.282	770.559	112.932	1.37192	0.233909	6.8232	2.91e-05
GNA14	29.5076	8.22934	0	2	7.5921	11.3829	214.836	30.8779	0.666975	0.744084	6.95761	0.0005977
GPR137B	186.605	46.1253	0	2	97.4485	101.549	212.305	58.6866	0.959618	0.745223	3.6176	0.0012966
GPR83	-209.771	-202.88	14	1	4018.65	1594.51	2602.19	776.33	2.52031	0.0001291	3.35192	0.0015162
GRAMD1B	-84.9894	39.4908	0	2	881.606	1034.42	1676.71	815.781	0.852269	0.351638	2.05534	0.0092144
H2-OA	-47.8109	-182.974		NA	229.149	183.692	589.997	159.933	1.24747	0.161704	3.68903	0.0021121
HACD3	19.1242	4.70876	19	2	2763.78	2269.46	5783.17	2285.61	1.21782	0.173538	2.53025	0.0020328
ICA1	53.127	-32.3089	0	2	8.59695	2.65953	104.348	15.4566	3.23251	0.0848695	6.75105	0.0012466
IFIT1BL1	5.52595	-206.34	23	NA	1554.07	1418.33	792.04	396.074	1.0957	0.714363	1.99973	0.0055363
IFIT3B	-15.0933	-206.232	0	NA	134.71	133.637	118.188	33.5673	1.00803	0.973177	3.52092	0.0073007
IFNGR1	-266.873	-236.907	21	1	13657.8	5684.18	12691.7	5970.55	2.40277	0.0008887	2.12572	0.0001763
IGF2R	-201.515	-168.582	7	1	5758.13	6877.46	3629.5	1214.85	0.837247	0.129636	2.9876	0.0032438
IKZF4	-205.855	-100.164	9	1	4082.59	3132	5763.11	842.742	1.30351	0.04211	6.83852	7.1e-06
IL2RA	-196.763	-221.654	71	1	18171.2	6836.54	12056.1	8596.64	2.65795	3.12e-05	1.40242	0.202275
IL2RB	-215.698	-224.034	58	1	20216.7	9682.88	34626.4	16459.6	2.08788	0.00067	2.10372	0.0065499
ILDR1	128.759	123.201	0	2	81.4	153.479	408.633	160.282	0.530365	0.0827683	2.54946	0.0023964
IMMP2L	13.9996	54.9173	0	2	162.808	96.4428	151.397	50.1488	1.68813	0.0699594	3.01896	6.4e-06
ITGAE	-328	-222.815	12	1	716.903	95.8939	9135.91	546.723	7.47601	0.0003372	16.7103	2.66e-05
ITGB1	-37.756	-15.9191	9	2	8573.99	2794.93	20512.9	4822.08	3.06769	0.0005615	4.25396	0.0033288
ITIH5	-162.039	-224.689	20	1	1360.02	1007.57	761.941	134.015	1.3498	0.0104807	5.68551	0.0020829
ITM2A	-279.598	-196.018	0	1	3052.26	3985.41	2334.88	852.368	0.765858	0.317387	2.73929	0.0036943
ITM2C	204.293	16.8324	4	2	8790.63	7685.57	22218.4	7504.24	1.14378	0.155103	2.96077	0.0023902
IZUMO1R	-178.397	-234.185	20	1	7926.69	4077.36	18112.3	6420.75	1.94407	0.0002202	2.8209	0.0039032
KLK1B27	171.848	-27.4362	0	2	2.33956	2.5079	67.3552	15.8224	0.932874	0.929894	4.25695	9.3e-06
KLRG1	112.731	3.46768	0	2	2.68959	3.79375	3185.38	10.5775	0.708954	0.804798	301.147	3e-06
LAMC1	39.2612	17.2391	0	2	413.83	80.6135	1755.81	2098.11	5.13351	0.0030701	0.836853	0.485292
LCLAT1	-64.6882	-2.77157	25	2	1102.36	505.172	2294.23	1643.68	2.18215	0.0040821	1.39579	0.161411
LRMP	-242.983	-65.573	0	1	3322.75	3510.27	4490.38	1989.52	0.94658	0.570267	2.25701	0.0025006
LRRC32	-164.975	-206.254	15	1	7406.03	1150.58	7856.29	339.939	6.43677	0.0006813	23.1108	2.37e-05
LTA	-158.27	-239.712	74	1	2437.06	2110.57	3011.49	1233.09	1.1547	0.0438783	2.44222	0.0013207
LY6E	-236.977	-204.653	12	1	28588.5	17597.4	29090.2	10956	1.62459	0.0009953	2.65518	0.001328
LYSMD2	-126.942	-71.6342	0	1	612.592	744.948	610.092	175.894	0.822328	0.0430709	3.46852	0.0004456
MCTP1	13.0532	38.3035	0	2	291.854	45.8305	282	36.6304	6.36812	0.0044243	7.69853	0.0459934
MGMT	17.5867	21.375	0	2	334.987	338.357	612.696	157.896	0.990042	0.93511	3.88036	0.0023056
MICAL3	-204.348	-117.314	0	1	563.889	583.712	573.653	243.316	0.96604	0.876707	2.35764	0.0031438
NAIP5	41.1246	-14.4917	0	2	18.0169	3.40129	272.197	27.9744	5.29706	0.153114	9.73024	0.0007152
NEB	155.88	18.8574	0	2	602.874	282.115	651.176	1009.32	2.13698	0.0040832	0.645164	0.703078
NETO2	-218.507	-124.863	0	1	193.844	80.8508	30.6775	12.3126	2.39755	0.0075651	2.49155	0.536591
NOD1	-321.17	-95.3263	8	1	3627.62	2479.2	2180.11	634.02	1.46322	0.0228976	3.43856	0.001048
NRP1	-149.983	-192.632	30	1	4972.1	1247.21	8958.82	888.106	3.98658	2e-06	10.0876	0.0001136
NSG2	-238.729	-162.594	62	1	3982.39	4626.01	2701.01	1007.33	0.860869	0.0650804	2.68135	0.0001159
ODC1	129.811	90.7116	0	2	1221.48	716.109	2812.08	1052.16	1.70572	0.0028539	2.67266	0.0029296
P4HA1	40.6047	-116.457	9	NA	1737.45	1192.28	1851.08	833.301	1.45726	0.0290079	2.22138	0.0041568
PADI2	85.6263	-109.908	3	NA	763.21	672.497	937.165	279.481	1.13489	0.364209	3.35324	0.0006853
PHLPP1	8.34905	114.468	7	2	706.632	133.959	985.688	83.6796	5.275	0.0005318	11.7793	0.0030314
PKHD1L1	70.8533	-4.77481	0	2	16.1185	17.9964	204.98	79.5685	0.895652	0.897132	2.57614	0.0064276
PLPP1	-21.5896	47.8319	0	2	103.393	80.4626	166.575	79.5986	1.28499	0.0184811	2.09269	0.0077851
PMAIP1	64.9956	-12.7082	0	2	335.913	96.8234	468.608	693.108	3.46934	0.0085752	0.676097	0.1222
PPM1J	32.8124	-209.465	32	NA	793.879	590.772	662.157	303.008	1.3438	0.0043245	2.18527	0.0039799
PTPN5	4.96371	28.3393	0	2	70.8637	1.64576	669.367	26.5219	43.0582	0.0018178	25.2383	0.0003002
PTPRJ	59.9704	24.4618	0	2	108.413	36.3345	521.719	265.789	2.98375	0.0034899	1.9629	0.0639225
RALGDS	65.6913	56.8032	3	2	1866.41	980.335	3565.45	1152.33	1.90385	0.0026097	3.09412	0.0027974
RCN1	-217.136	-159.033	0	NA	4063.26	1892.81	1842.87	608.799	2.14668	0.0012241	3.02706	0.0002458
RGS16	-54.6944	134.956	18	2	666.277	351.029	1470.29	533.3	1.89807	0.155253	2.75697	0.0097909
RHOC	25.1406	-189.758	0	NA	105.023	38.2363	256.703	106.782	2.74669	0.0110052	2.40398	0.0052074
RIN2	63.2769	7.82689	0	2	32.8029	12.5042	416.798	114.953	2.62334	0.11224	3.62582	0.0059112
RNF128	90.0111	-30.361	0	2	184.222	64.4295	541.959	207.231	2.85928	0.0183328	2.61524	0.0074221
RNF130	-265.645	-173.671	0	1	1052.42	904.757	446.9	78.419	1.16321	0.163667	5.69888	3.4e-06
SCAMP1	-98.3633	67.6557	0	2	149.37	48.0709	253.662	12.0196	3.10729	0.0054283	21.1041	0.0134703
SDC4	-190.106	-30.6112	6	NA	495.26	113.013	1196.03	518.139	4.38234	0.0005471	2.30832	0.0075131
SDHAF1	-227.102	-123.32	0	1	1502.06	1543.55	1941.04	796.355	0.973123	0.648543	2.43741	0.0024677
SELL	-175.073	-190.235	6	NA	38667	29752.9	9374.71	3510.57	1.2996	0.131095	2.67042	0.0012538
SERPINA3G	71.738	45.0022	0	2	860.679	191.781	8247.29	5535.48	4.48783	0.0029336	1.4899	0.283233
SERPINA9	93.4293	51.9105	0	2	1	3.06989	213.081	26.9445	0.325745	0.234483	7.90814	0.0005971
SH3BGRL2	-98.418	-10.6526	0	NA	492.434	114.049	402.902	23.8865	4.31774	0.0010173	16.8674	0.010938
SH3GL3	-92.9147	48.5612	0	2	85.9813	73.2108	511.317	225.351	1.17444	0.721822	2.26898	0.0065907
SH3TC1	181.774	59.9321	0	2	125.289	28.6374	318.91	13.5434	4.375	0.0078973	23.5472	0.0049301
SLC14A1	-182.107	-252.407	0	1	4186.45	2922.51	3865.18	1184.57	1.43248	0.0704935	3.26293	0.0010198
SLC22A2	-215.553	-149.344	0	1	181.719	152.307	261.88	37.2286	1.19311	0.136832	7.03438	0.0011411
SLC22A5	-163.202	-269.456	13	1	773.909	340.898	436.797	333.222	2.27021	0.0027194	1.31083	0.0640672
SLC39A4	160.778	-47.1979	4	NA	200.599	38.6534	1195.1	508.007	5.18968	0.0476529	2.35253	0.0074429
SNX18	-172.792	-81.7384	0	1	2371.74	1816.61	1883.85	738.096	1.30559	0.132214	2.55231	0.0012851
SP6	-292.84	-171.957	0	1	1624.35	729.51	1372.63	143.389	2.22662	0.0048104	9.57277	0.0005181
SPATA7	-17.4731	24.4098	0	2	33.948	24.5143	38.6773	14.2081	1.38482	0.442494	2.72221	0.0099247
SRC	104.591	-38.0066	4	2	227.305	79.9652	943.48	145.346	2.84256	0.0063874	6.49127	0.0002203
SUSD4	-8.07702	9.52091	0	2	232.534	218.722	459.393	129.529	1.06315	0.769451	3.54664	0.0004954
TCF7L2	-298.441	-115.857	0	1	43.8701	11.0245	4.51368	2.15814	3.97935	0.0038831	2.09147	0.543401
TDRD7	204.538	-1.82148	0	2	508.627	196.41	281.494	113.991	2.58962	0.0038971	2.46944	0.113257
TMEM158	-184.884	-63.9046	0	1	646.355	360.461	482.244	126.213	1.79313	0.0235868	3.82089	0.0038129
TNF	-136.906	-272.191	24	1	519.781	402.354	950.965	433.387	1.29185	0.280687	2.19427	0.0020928
TNFRSF9	-161.074	-0.41776	0	NA	2527.64	1473.5	8984.66	840.757	1.7154	0.0058946	10.6864	7.9e-06
TNS1	19.7357	-162.531	0	NA	1800.14	1196.5	2220.82	219.601	1.5045	0.0853036	10.113	2.96e-05
TTN	45.6993	25.2618	0	2	572.315	100.389	2884.13	1049.69	5.70096	0.005773	2.7476	0.186376
USP18	-285.444	-183.272	8	1	2128.77	2143.27	1119.84	319.633	0.993236	0.952899	3.5035	0.0019963
VAV2	-230.128	-92.0965	0	1	939.95	677.557	1149.68	283.151	1.38726	0.148599	4.06029	0.0039253
WHRN	-260.382	-121.387	0	1	505.01	415.869	406.909	81.5909	1.21435	0.40341	4.98719	5.92e-05
