## Supplementary material for "FoxP3 associates with enhancer-promoter loops to regulate Treg-specific gene expression": Table S4

### Sheet: Gene Ontology
Type	Term	Description	LogP	Log(q-value)	InTerm_InList	Genes	Symbols
Enhancer	R-MMU-1280218	Adaptive Immune System	-12.3248	-8.06169	90/648	11768,11772,11840,12315,12501,12703,13030,13430,14784,14827,14972,15001,15039,15461,15894,15896,15985,16331,16428,16563,16565,16653,16797,17444,17969,18036,18037,18747,19167,19171,19175,19182,19247,19348,19349,20662,20779,21762,22143,22145,22151,22153,22346,23996,26441,26443,26554,26931,28105,30838,30839,50492,50754,50762,50788,50868,53598,54130,56228,56371,56455,56716,58205,65256,66515,67138,671…	Ap1m2,Ap2a2,Arf1,Calm3,Cd3e,Socs1,Ctsb,Dnm2,Grb2,Pdia3,H2-K1,H2-Oa,H2-T22,Hras,Icam1,Icam2,Cd79b,Inpp5d,Itk,Kif2a,Kif21b,Kras,Lat,Grap2,Ncf1,Nfkbib,Nfkbie,Prkaca,Psma3,Psmb10,Psmb6,Psmc3,Ptpn11,Kif20a,Rab7,Sos1,Src,Psmd2,Tuba1b,Tuba4a,Tubb2a,Tubb4a,Vhl,Psmc4,Psma4,Psma6,Cul3,Ppp2r5c,Trim36,Fbxw4,Fbxw5,Thop1,Fbxw7,Fbxo6,Fbxl8,Keap1,Dctn3,Actr1a,Ube2j1,Fzr1,Dynll1,Mlst8,Pdcd1lg2,Asb2,Cul7,Herc6,Psm…
Enhancer	R-MMU-2262752	Cellular responses to stress	-11.0782	-7.20073	66/430	11973,11974,11984,12418,12460,13875,14229,14870,15081,15251,15270,17164,17969,18477,19167,19171,19175,19182,21672,21762,22143,22145,22151,22153,22346,23871,23996,26397,26398,26400,26417,26441,26443,29806,30951,53598,54130,56354,56371,56455,56716,66096,66237,66290,66508,67151,67384,67673,68024,68240,69077,69654,69912,71962,75560,75747,81601,102626,216742,217232,219158,232440,234865,241915,277854,4…	Atp6v1e1,Atp6v0e,Atp6v0c,Cbx4,Ccs,Erf,Fkbp5,Gstp1,H3f3b,Hif1a,H2ax,Mapkapk2,Ncf1,Prdx1,Psma3,Psmb10,Psmb6,Psmc3,Prdx2,Psmd2,Tuba1b,Tuba4a,Tubb2a,Tubb4a,Vhl,Ets1,Psmc4,Map2k3,Map2k4,Map2k7,Mapk3,Psma4,Psma6,Limd1,Cbx8,Dctn3,Actr1a,Dnajc7,Fzr1,Dynll1,Mlst8,Lamtor4,Atp6v1g2,Atp6v1g1,Lamtor1,Psmd9,Bag4,Elob,H2bc4,Rpa3,Psmd11,Dctn2,Nup43,Castor1,Ep400,Sesn3,Kat5,Mapkapk3,Fnip1,Cdc27,Ccar2,H2aj,Nup133,…
Enhancer	GO:0016071	mRNA metabolic process	-7.14234	-3.73404	76/649	11811,12006,12193,12227,12261,13046,13198,15388,15568,17164,18747,19015,19712,20383,20624,20901,21841,22352,24010,27632,27756,27998,52477,52830,53609,54194,54624,56215,56417,60365,64340,65105,66094,66354,66618,66656,66899,66911,67207,67384,67493,67836,68183,68278,68816,68879,69269,70233,71514,71766,72000,73158,74044,74645,75956,76479,83486,98758,104721,108014,108077,116748,192160,214150,215051,21…	Apobec2,Axin2,Zfp36l2,Btg2,C1qbp,Celf1,Ddit3,Hnrnpl,Elavl1,Mapkapk2,Prkaca,Ppard,Rest,Srsf3,Eftud2,Strap,Tia1,Vim,Ik,Nelfe,Lsm2,Exosc5,Angel2,Pnrc2,Clasrp,Akap8l,Paf1,Acin1,Adar,Rbm8a,Dhx38,Arl6ip4,Lsm7,Snw1,Snrnp27,Eef1d,Fip1l1,Nudt16l1,Lsm1,Bag4,Mettl16,Wdr83,Bcas2,Ddx39,Ppil1,Prpf6,Scnm1,Cd2bp2,Sfpq,Raver1,Lmntd2,Larp1,Ttf2,Tent5c,Srrm2,Smndc1,Rbm5,Hnrnpf,Ddx1,Srsf9,Skiv2l,Lsm10,Casc3,Ago3,Bud…
Enhancer	R-MMU-1280215	Cytokine Signaling in Immune system	-7.00286	-3.73404	64/516	11472,12315,12703,13385,13537,13867,14784,15461,16154,16161,16178,16195,16199,16331,16653,16706,16797,16994,17082,17164,17169,18036,18747,18753,19167,19171,19175,19182,19246,19247,20416,20662,20779,20850,21762,21938,21940,21941,21950,22027,22318,23996,26396,26397,26398,26400,26406,26417,26441,26443,26554,26931,50930,54153,56469,63953,67151,67836,69077,74153,85030,102626,225849,266632	Actn2,Calm3,Socs1,Dlg4,Dusp2,Erbb3,Grb2,Hras,Il10ra,Il12rb1,Il1r2,Il6st,Il9r,Inpp5d,Kras,Ksr1,Lat,Ltb,Il1rl1,Mapkapk2,Mark3,Nfkbib,Prkaca,Prkcd,Psma3,Psmb10,Psmb6,Psmc3,Ptpn1,Ptpn11,Shc1,Sos1,Src,Stat5a,Psmd2,Tnfrsf1b,Cd27,Tnfrsf8,Tnfsf9,Hsp90b1,Vamp2,Psmc4,Map2k2,Map2k3,Map2k4,Map2k7,Map3k3,Mapk3,Psma4,Psma6,Cul3,Ppp2r5c,Tnfsf14,Rasa4,Pias1,Dusp10,Psmd9,Wdr83,Psmd11,Uba7,Tnfrsf25,Mapkapk3,Ppp2r5…
Enhancer	R-MMU-199991	Membrane Trafficking	-5.8105	-2.92759	62/534	11768,11772,11840,13043,13136,13423,13430,14269,14784,15463,16004,16563,16565,16834,18195,18472,18475,19339,19348,19349,19707,20779,22143,22145,22151,22153,22318,23969,26893,26894,30931,53598,54130,56443,56447,56455,66890,67489,67511,67602,67771,69654,71819,72121,74325,76688,77407,99412,102442,170760,214895,216344,216363,218811,227746,228355,229541,232943,235633,243819,245944,338366,11816,22027,1…	Ap1m2,Ap2a2,Arf1,Cttn,Cd55,Dnase2a,Dnm2,Fnbp1,Grb2,Agfg1,Igf2r,Kif2a,Kif21b,Cog1,Nsf,Pafah1b1,Pafah1b2,Rab3a,Kif20a,Rab7,Reps1,Src,Tuba1b,Tuba4a,Tubb2a,Tubb4a,Vamp2,Pacsin1,Cops6,Cops7a,Tor1a,Dctn3,Actr1a,Arpc1a,Copz1,Dynll1,Lman2,Ap4b1,Tmed9,Necap1,Arpc5,Dctn2,Kif23,Dennd2d,Cltb,Arfrp1,Rab35,Golga2,Dennd4a,Acbd3,Lman2l,Rab21,Rab3ip,Sec24c,Rabepk,Madd,Dennd4b,Klc3,Als2cl,Ppp6r1,Vps54,Mia3,Apoe,Hs…
Enhancer	R-MMU-9006934	Signaling by Receptor Tyrosine Kinases	-5.01699	-2.44953	48/400	11772,11973,11974,11975,11984,12315,12539,12815,13867,14784,14786,15461,16206,16400,16653,16780,17164,17179,17444,17969,17974,18550,18747,18753,18791,19246,19247,19303,19730,20416,20662,20779,20850,21841,26362,26396,26417,29857,56716,57257,66237,66290,98758,101314,102626,107932,224105,227290	Ap2a2,Atp6v1e1,Atp6v0e,Atp6v0a1,Atp6v0c,Calm3,Cdc37,Col11a2,Erbb3,Grb2,Grb7,Hras,Lrig1,Itga3,Kras,Lamb3,Mapkapk2,Matk,Grap2,Ncf1,Nck2,Furin,Prkaca,Prkcd,Plat,Ptpn1,Ptpn11,Pxn,Ralgds,Shc1,Sos1,Src,Stat5a,Tia1,Axl,Map2k2,Mapk3,Mapk12,Mlst8,Vav3,Atp6v1g2,Atp6v1g1,Hnrnpf,Brk1,Mapkapk3,Chd4,Pak2,Aamp
Promoter	GO:0016071	mRNA metabolic process	-27.0882	-23.1262	186/649	11792,11810,11911,11920,11991,12006,12227,12455,12457,12537,12611,12696,12729,12812,13198,13204,13211,14105,15382,15499,16341,16549,17350,17454,17874,18949,19014,19134,19205,19653,19826,20227,20384,20462,20492,20624,20630,20637,20638,20848,21681,22380,22608,22687,22695,24014,24127,26383,27886,28000,28035,50783,50912,51796,52477,52575,53379,53817,53975,54196,54451,54633,56009,56190,56194,56335,563…	Apex1,Apobec1,Atf4,Atm,Hnrnpd,Axin2,Btg2,Ccnt1,Noct,Cdk11b,Cebpg,Cirbp,Clns1a,Coil,Ddit3,Dhx15,Dhx9,Srsf10,Hnrnpa1,Hsf1,Eif3e,Khsrp,Mlh1,Mov10,Myd88,Pnn,Med1,Prpf4b,Ptbp1,Rbm4,Rnps1,Sart1,Srsf5,Tra2b,Slbp,Eftud2,Snrpc,Snrnp70,Snrpb,Stat3,Alyref,Wbp4,Ybx1,Zpr1,Zfp36,Rnasel,Xrn1,Fto,Ess2,Prpf19,Usp39,Lsm4,Exosc10,Srrm1,Angel2,Trmt10c,Hnrnpa2b1,Ddx39b,Ddx20,Pabpn1,Cpsf3,Pqbp1,Alyref2,Rbm38,Prpf40a,M…
Promoter	GO:0070647	protein modification by small protein conjugation or removal	-21.6134	-18.2534	193/754	11555,11651,11793,11796,11797,12005,12043,12211,12328,12400,12568,12952,13194,13803,14155,14225,14360,14629,14694,14897,15204,15353,15502,16885,17131,17237,17472,17846,18023,18024,18412,18570,18754,19014,19211,19260,19697,21402,21812,21848,21927,21929,21951,22030,22032,22036,22088,22192,22193,22213,22214,22217,23807,23988,24110,26420,26894,28000,28035,30841,30877,50754,50789,52915,53376,54484,560…	Adrb2,Akt1,Atg5,Birc3,Birc2,Axin1,Bcl2,Birc6,Caml,Cbfb,Cdk5,Cry1,Ddb1,Enc1,Fem1b,Fkbp1a,Fyn,Gclc,Rack1,Trip12,Herc2,Hmg20b,Dnaja1,Limk1,Smad7,Mgrn1,Gbp4,Commd1,Nfe2l1,Nfe2l2,Sqstm1,Pdcd6,Prkce,Med1,Pten,Ptpn22,Rela,Skp1a,Tgfbr1,Trim24,Tnfaip1,Tnfaip3,Tnks,Traf2,Traf4,Traip,Tsg101,Ube2m,Ube2e3,Ube2g2,Ube2h,Usp12,Arih2,Pin1,Usp18,Mapk9,Cops7a,Prpf19,Usp39,Kdm2b,Gnl3,Fbxw7,Fbxl3,Zmiz2,Usp2,Mkrn1,Ubq…
Promoter	GO:0006281	DNA repair	-19.6534	-16.5042	137/482	11792,11920,12006,12190,12544,12545,12581,12611,12649,13194,13211,13870,13871,13872,14050,14088,14897,15204,15289,15499,17193,17216,17217,17219,17220,17350,17420,17535,17846,18294,18861,18971,18972,19090,19355,19357,19362,19363,19367,20587,20833,20892,21974,22591,22592,26383,26447,26972,27221,28000,50505,50776,51812,54380,55947,56045,56420,56456,57748,58230,59029,66408,66647,67513,67561,67849,678…	Apex1,Atm,Axin2,Brca2,Cdc45,Cdc7,Cdkn2d,Cebpg,Chek1,Ddb1,Dhx9,Ercc1,Ercc2,Ercc3,Eya3,Fancc,Trip12,Herc2,Hmgb1,Hsf1,Mbd4,Mcm2,Mcm4,Mcm6,Mcm7,Mlh1,Mnat1,Mre11a,Commd1,Ogg1,Pms2,Pold1,Pold2,Prkdc,Rad1,Rad21,Rad51ap1,Rad51b,Rad9a,Smarcb1,Ssrp1,Cenpx,Top2b,Xpc,Ercc5,Fto,Poli,Spo11,Chaf1a,Prpf19,Ercc4,Polg2,Mcrs1,Smarcal1,Dclre1a,Samhd1,Ppp4c,Actl6a,Jmy,Rnf8,Psmd14,Aptx,Nsmce3,Faap20,Wdr48,Cdca5,Nsmce4…
Promoter	GO:0022613	ribonucleoprotein complex biogenesis	-17.234	-14.175	123/438	11920,12181,12457,12607,12696,12729,12812,13209,13211,13665,13871,14105,14113,14645,15278,16418,18150,18432,18813,19211,19384,20227,20630,20638,24014,24015,27275,28000,28035,28126,50529,50783,50912,52513,52530,52705,53414,53817,53975,54633,55944,55989,56200,56351,57905,59028,66164,66419,66583,66711,66978,67040,67070,67239,67332,67465,67674,67678,67832,68077,68184,68988,69241,69821,69878,69902,702…	Atm,Bop1,Noct,Cebpz,Cirbp,Clns1a,Coil,Ddx6,Dhx9,Eif2s1,Ercc2,Srsf10,Fbl,Glul,Tfb2m,Eif6,Npm3,Mybbp1a,Pa2g4,Pten,Ran,Sart1,Snrpc,Snrpb,Rnasel,Abce1,Nufip1,Prpf19,Usp39,Nop16,Mrps7,Lsm4,Exosc10,Ddx56,Nhp2,Krr1,Bysl,Ddx39b,Ddx20,Pqbp1,Eif3d,Nop58,Ddx21,Ptges3,Isy1,Rcl1,Nip7,Mrpl11,Exosc1,Sbds,Luc7l,Ddx17,Lsm14a,Rpf2,Snrpd3,Sf3a1,Trmt112,Lsm3,Brix1,Nop53,Denr,Prpf31,Polr2d,Mterf4,Snrpf,Mrto4,Rpf1,Nol…
Promoter	R-MMU-1640170	Cell Cycle	-14.6955	-11.7941	145/590	11651,11920,12445,12531,12534,12537,12544,12545,12567,12576,12615,12617,12649,13191,14245,15204,15366,16211,16319,16452,16906,16912,17216,17217,17219,17220,17420,17535,17931,18226,18393,18472,18750,18971,18972,19046,19047,19052,19167,19185,19188,19192,19348,19355,19357,19367,19384,19386,19387,19650,19651,20878,20892,21402,21975,22123,22142,22143,22367,22627,23825,26441,26446,26920,50850,51788,525…	Akt1,Atm,Ccnd3,Cdc25b,Cdk1,Cdk11b,Cdc45,Cdc7,Cdk4,Cdkn1b,Cenpa,Cenpc1,Chek1,Dctn1,Lpin1,Herc2,Hmmr,Kpnb1,Incenp,Jak2,Lmnb1,Psmb9,Mcm2,Mcm4,Mcm6,Mcm7,Mnat1,Mre11a,Ppp1r12a,Nup62,Orc2,Pafah1b1,Prkca,Pold1,Pold2,Ppp1cb,Ppp1cc,Ppp2ca,Psma3,Psmd4,Psme2,Psme3,Kif20a,Rad1,Rad21,Rad9a,Ran,Ranbp2,Rangap1,Rbl1,Rbl2,Aurka,Cenpx,Skp1a,Top3a,Psmd3,Tuba1a,Tuba1b,Vrk1,Ywhae,Banf1,Psma4,Psmb3,Cntrl,Spast,H2az1,N…
Promoter	GO:0006403	RNA localization	-14.1429	-11.3112	64/182	11838,11920,13211,13680,14113,15194,15382,15499,16418,16549,18226,19384,19386,20492,21681,21813,21951,22608,22695,24015,50912,53319,53379,53817,54196,54387,54563,55989,56009,59015,65246,66679,66874,67681,68092,69241,69823,70579,72416,74412,76438,103468,110379,110809,140488,214597,217827,218210,223527,226747,227720,229279,229937,230082,234069,234733,235626,245000,268420,269966,276770,353258,386612…	Arc,Atm,Dhx9,Ddx19a,Fbl,Htt,Hnrnpa1,Hsf1,Eif6,Khsrp,Nup62,Ran,Ranbp2,Slbp,Alyref,Tgfbr2,Tnks,Ybx1,Zfp36,Abce1,Exosc10,Nxf1,Hnrnpa2b1,Ddx39b,Pabpn1,Mcm3ap,Nup210,Nop58,Alyref2,Nup160,Xpo7,Rae1,Ncbp3,Mrpl18,Ncbp2,Polr2d,Fyttd1,Zc3h11a,Lrpprc,Gle1,Rftn1,Nup107,Sec13,Srsf1,Igf2bp3,Sidt2,Nrde2,Nup153,Eny2,Ahctf1,Nup214,Hnrnpa3,Znhit6,Nol6,Pcid2,Ddx19b,Setd2,Atr,Alkbh5,Nup98,Eif5a,Ltv1,Thoc6,Nup85
Dual	R-MMU-1280218	Adaptive Immune System	-16.7547	-12.5751	120/666	11767,12010,12313,12315,12317,12330,12477,12500,12501,12502,12503,12504,12524,13033,13057,13191,14360,14828,14991,15170,16150,16401,16410,16421,16428,16439,16569,16768,16818,16822,17973,17999,18033,18035,18037,18566,18607,18707,18708,18709,18761,18803,19025,19058,19166,19167,19182,19188,19260,19349,19419,19647,20866,22036,22145,22190,22195,22222,22324,23807,23880,23900,26410,26440,26443,26446,507…	Ap1m1,B2m,Calm1,Calm3,Calr,Canx,Ctla4,Cd3d,Cd3e,Cd3g,Cd247,Cd4,Cd86,Ctsd,Cyba,Dctn1,Fyn,Hspa5,H2-M3,Ptpn6,Ikbkb,Itga4,Itgav,Itgb7,Itk,Itpr2,Kif3b,Lag3,Lck,Lcp2,Nck1,Nedd4,Nfkb1,Nfkbia,Nfkbie,Pdcd1,Pdpk1,Pik3cd,Pik3r1,Pik3r2,Prkcq,Plcg1,Ctsa,Ppp3r1,Psma2,Psma3,Psmc3,Psme2,Ptpn22,Rab7,Rasgrp1,Rbbp6,Stim1,Traip,Tuba4a,Ubc,Ube2l3,Ubr1,Vav1,Arih2,Fyb,Hcst,Map3k8,Psma1,Psma6,Psmb3,Fbxw7,Fbxl8,Fbxl3,Map…
Dual	mmu04660	T cell receptor signaling pathway	-15.8895	-12.0893	39/107	12402,12477,12500,12501,12502,12503,12504,12567,14360,15170,16150,16428,16476,16818,16822,17973,18033,18035,18037,18566,18607,18707,18708,18709,18761,18803,19058,19094,19419,21926,22324,26410,26416,26420,53859,54167,57257,240354,320795,11461,12928,15516,16885,18016,74117,76709,12506,14103,15353,15975,15976,15979,15980,19229,19354,23900,109880,12517,11845,13196,18717,22323	Cbl,Ctla4,Cd3d,Cd3e,Cd3g,Cd247,Cd4,Cdk4,Fyn,Ptpn6,Ikbkb,Itk,Jun,Lck,Lcp2,Nck1,Nfkb1,Nfkbia,Nfkbie,Pdcd1,Pdpk1,Pik3cd,Pik3r1,Pik3r2,Prkcq,Plcg1,Ppp3r1,Mapk11,Rasgrp1,Tnf,Vav1,Map3k8,Mapk14,Mapk9,Map3k14,Icos,Vav3,Malt1,Pkn1,Actb,Crk,Hsp90ab1,Limk1,Nf2,Actr3,Arpc2,Cd48,Fasl,Hmg20b,Ifnar1,Ifnar2,Ifngr1,Ifngr2,Ptk2b,Rac2,Hcst,Braf,Cd72,Arf6,Asap1,Pip5k1c,Vasp
Dual	GO:0006974	cellular response to DNA damage stimulus	-15.4548	-11.8765	127/751	12043,12190,12227,12417,12419,12477,12545,12581,12795,12952,13194,13207,13548,13870,14156,15257,15499,15502,17210,17216,17219,17283,17319,17350,18148,18708,18950,19356,19360,19362,19367,19647,20833,21673,21761,21926,21974,22256,22385,26416,26447,26972,28019,50754,50776,51812,52040,53817,55947,56045,56289,56420,56456,56458,56484,57257,57748,58230,64704,66400,66408,66647,67513,67711,67849,67956,680…	Bcl2,Brca2,Btg2,Cbx3,Cbx5,Ctla4,Cdc7,Cdkn2d,Plk3,Cry1,Ddb1,Ddx5,Dyrk1a,Ercc1,Fen1,Hipk1,Hsf1,Dnaja1,Mcl1,Mcm2,Mcm6,Men1,Mif,Mlh1,Npm1,Pik3r1,Pnp,Rad17,Rad50,Rad51ap1,Rad9a,Rbbp6,Ssrp1,Dntt,Morf4l1,Tnf,Top2b,Ung,Baz1b,Mapk14,Poli,Spo11,Ing4,Fbxw7,Polg2,Mcrs1,Ppp1r10,Ddx39b,Dclre1a,Samhd1,Rassf1,Ppp4c,Actl6a,Foxo1,Foxo3,Vav3,Jmy,Rnf8,Htra2,Alkbh7,Aptx,Nsmce3,Faap20,Nsmce1,Cdca5,Kmt5a,Pclaf,Rpa1,Nsm…
Dual	GO:0006325	chromatin organization	-13.6367	-10.1375	125/775	11569,11810,12190,12417,12568,13018,13194,13714,13831,14245,14462,14581,14815,14841,15184,15235,15353,15441,15468,16452,16468,16842,17191,17216,17283,18148,18519,18626,18673,19231,19650,20587,20833,21761,21803,22385,22778,23942,26404,27374,28019,30841,50708,50709,50927,51788,51812,52609,52808,55942,56233,56399,56456,57376,58172,58230,66262,66867,66929,67019,67246,67367,67773,67956,68024,68911,690…	Aebp2,Apobec1,Brca2,Cbx3,Cdk5,Ctcf,Ddb1,Elk4,Epc1,Lpin1,Gata3,Gfi1,Nr3c1,Haspin,Hdac5,Mst1,Hmg20b,Hp1bp3,Prmt2,Jak2,Jarid2,Lef1,Mbd2,Mcm2,Men1,Npm1,Kat2b,Per1,Phb,Ptma,Rbl1,Smarcb1,Ssrp1,Morf4l1,Tgfb1,Baz1b,Ikzf1,Mta2,Map3k12,Prmt5,Ing4,Kdm2b,H1f2,H1f4,Nasp,H2az1,Mcrs1,Cbx7,Tspyl2,Sertad1,Hdac7,Akap8,Actl6a,Smarce1,Sertad2,Rnf8,Ing5,Hmg20a,Asf1b,Actr6,Resf1,Paxbp1,Kat8,Kmt5a,H2bc4,Pygo2,Thap7,Pcg…
Dual	R-MMU-1280215	Cytokine Signaling in Immune system	-13.3279	-10.0048	97/544	11461,11796,12313,12315,12330,12402,12504,12928,13682,14256,14360,15170,15975,15976,15979,15980,16150,16154,16180,16184,16185,16190,16194,16197,16391,16416,16452,16476,16818,16992,16994,17999,18033,18034,18035,18413,18607,18673,18707,18708,18709,18761,18803,19043,19047,19094,19166,19167,19182,19188,19229,19252,19255,19414,19419,21894,21926,21949,22163,22190,22324,23939,26410,26416,26420,26440,264…	Actb,Birc3,Calm1,Calm3,Canx,Cbl,Cd4,Crk,Eif4a2,Flt3l,Fyn,Ptpn6,Ifnar1,Ifnar2,Ifngr1,Ifngr2,Ikbkb,Il10ra,Il1rap,Il2ra,Il2rb,Il4ra,Il6ra,Il7r,Irf9,Itgb3,Jak2,Jun,Lck,Lta,Ltb,Nedd4,Nfkb1,Nfkb2,Nfkbia,Osm,Pdpk1,Phb,Pik3cd,Pik3r1,Pik3r2,Prkcq,Plcg1,Ppm1b,Ppp1cc,Mapk11,Psma2,Psma3,Psmc3,Psme2,Ptk2b,Dusp1,Ptpn2,Rasa3,Rasgrp1,Tln1,Tnf,Tnfsf8,Tnfrsf4,Ubc,Vav1,Mapk7,Map3k8,Mapk14,Mapk9,Psma1,Psma6,Psmb3,Iq…
Dual	GO:0006412	translation	-12.1362	-9.03496	104/628	12227,12317,12567,12696,12785,13627,13629,13631,13666,13667,13682,14433,14694,16341,16549,17184,17347,17973,18148,18626,18813,19045,19205,19229,20218,20918,21926,22121,22384,22695,27267,27393,27397,27398,27979,52846,52874,53356,53817,53872,54709,55944,56484,64657,65967,66163,66242,66292,66493,66973,67070,67160,67228,67710,67843,67869,68092,68836,68966,69125,69241,69577,69860,69955,71799,72068,722…	Btg2,Calr,Cdk4,Cirbp,Cnbp,Eef1a1,Eef2,Eef2k,Eif2ak3,Eif2b4,Eif4a2,Gapdh,Rack1,Eif3e,Khsrp,Matr3,Mknk2,Nck1,Npm1,Per1,Pa2g4,Ppp1ca,Ptbp1,Ptk2b,Khdrbs1,Eif1,Tnf,Rpl13a,Eif4h,Zfp36,Cars,Mrpl39,Mrpl17,Mrpl2,Eif3b,Cnot11,Pum3,Eif3g,Ddx39b,Caprin1,Eif3i,Eif3d,Foxo3,Mrps10,Eefsec,Mrpl4,Mrps16,Mrps21,Mrpl51,Mrps18b,Lsm14a,Eef1g,Dph7,Polr2g,Slc35a4,Paip2,Ncbp2,Mrpl52,Ngdn,Cnot8,Polr2d,Fastkd3,Eif1ad,Fars2…

### Sheet: Gene class
enhancer	dual	promoter
0610037L13RIK	AACS	0610010K14RIK
1110008P14RIK	AAK1	1110004E09RIK
1500002C15RIK	AARS2	1110059E24RIK
1600002K03RIK	AASDHPPT	1600012H06RIK
1700017B05RIK	ABCB8	1600014C10RIK
1700030K09RIK	ABCG1	1700007L15RIK
1700037H04RIK	ABHD11	1700020I14RIK
1700066M21RIK	ABHD15	1700028E10RIK
2010008C14RIK	ABHD16A	1700123O20RIK
2300009A05RIK	ABI3	2010315B03RIK
2310022A10RIK	ABRACL	2310009A05RIK
2310058D17RIK	ACAD10	2310035C23RIK
2310061I04RIK	ACAD11	2310057M21RIK
2610024D14RIK	ACAP1	2610524H06RIK
2610204G07RIK	ACBD4	2700049A03RIK
2810001G20RIK	ACCS	2810002D19RIK
2810039B14RIK	ACO2	2810402E24RIK
3110082I17RIK	ACOT13	3110001I22RIK
4930432K21RIK	ACSS1	3110062M04RIK
4930453N24RIK	ACSS2	4632404H12RIK
4930518I15RIK	ACTB	4632418H02RIK
4930579G18RIK	ACTL6A	4732416N19RIK
4931406P16RIK	ACTR10	4732440D04RIK
4933412E12RIK	ACTR1B	4833407H14RIK
4933426K07RIK	ACTR3	4833420G17RIK
5430431A17RIK	ACTR6	4833439L19RIK
5830428M24RIK	ADAM17	4930523C07RIK
5830444F18RIK	ADAT3	4932438A13RIK
6230400D17RIK	ADD1	4933434E20RIK
9830144P21RIK	ADGRL1	5031425E22RIK
9930104L06RIK	ADH5	5430434F05RIK
A130010J15RIK	ADO	5830416I19RIK
A130014A01RIK	ADORA2A	5830432E09RIK
A130048G24RIK	ADRB2	8430429K09RIK
A130071D04RIK	AEBP2	9130023H24RIK
A230050P20RIK	AGFG1	9130230N09RIK
A630072L19RIK	AGPAT1	9130401M01RIK
A730011C13RIK	AI413582	9430015G10RIK
A930005H10RIK	AI467606	9430038I01RIK
AAMP	AI504432	A130051J06RIK
AARS	AIMP2	A430035B10RIK
AASDH	AIP	A630023P12RIK
ABCA7	AK6	A630052C17RIK
ABCB9	AKAP13	AA474408
ABCF3	AKAP8	AAAS
ABHD17A	AKIRIN2	AARSD1
ABRAXAS2	AKNA	ABCC10
ACADS	AKR1A1	ABCE1
ACADVL	ALDH18A1	ABCF1
ACAT2	ALG2	ABCG3
ACBD3	ALKBH4	ABHD17B
ACD	ALKBH7	ABHD2
ACIN1	ALYREF	ABHD4
ACOT7	AMBRA1	ABHD8
ACRBP	AMD1	ABI1
ACTN2	AMIGO2	ABRAXAS1
ACTR1A	AMZ2	ABTB1
ACVR1B	ANAPC11	ACAA1A
ACYP1	ANAPC16	ACADSB
ADAM19	ANAPC2	ACAP2
ADAM8	ANGPTL6	ACAP3
ADAMTSL4	ANKMY2	ACAT1
ADAR	ANKRD17	ACBD5
ADD3	ANKRD37	ACO1
ADH1	ANKRD55	ACOT2
AEN	ANKS1	ACP2
AF357399	ANKZF1	ACP5
AFF4	ANP32A	ACTN1
AFMID	ANXA6	ACVR2A
AGFG2	AP1M1	ADAM10
AGO3	AP1S2	ADAT2
AHNAK	AP2B1	ADCK5
AI480526	AP3D1	ADK
AK2	AP3M2	ADPGK
AKAP8L	AP3S2	ADPRH
AKNAOS	AP5Z1	ADPRM
AKR7A5	APBA3	ADSL
ALAS1	APBB1IP	ADSS
ALDH2	APOBEC1	AFG1L
ALDH4A1	APOBEC3	AFG3L1
ALDH6A1	APOBR	AGBL5
ALG1	APOPT1	AGO2
ALKBH6	APTX	AGPAT2
ALS2CL	ARC	AHCTF1
AMMECR1L	ARF6	AHCY
AMPD2	ARFGAP1	AHSA1
AMZ1	ARHGAP11A	AI662270
ANGPTL4	ARHGAP15	AI987944
ANKRD11	ARHGAP17	AIDA
ANKRD13D	ARHGAP45	AKAP10
ANKRD52	ARHGDIB	AKAP11
ANKRD9	ARHGEF1	AKT1
ANP32B	ARID4A	AKT1S1
ANXA11	ARID5A	ALDOA
AOC2	ARID5B	ALG3
AP1M2	ARIH2	ALKBH5
AP2A2	ARL2	ALYREF2
AP5S1	ARL2BP	AMN1
APEH	ARL5C	ANAPC10
APOBEC2	ARL8B	ANAPC7
AQP3	ARMC1	ANGEL2
ARAP1	ARMC7	ANK
ARF1	ARPC2	ANKHD1
ARHGAP9	ARPP19	ANKIB1
ARHGDIA	ARRB2	ANKLE2
ARHGEF12	ARRDC1	ANKRD10
ARHGEF2	ART2B	ANKRD13A
ARL10	ART4	ANKRD28
ARL4C	ARV1	ANKRD39
ARL6IP4	ASAP1	ANKRD40
ARPC1A	ASCC1	ANKRD49
ARPC5	ASF1B	ANKRD50
ART2A-PS	ASH1L	ANKS3
ASB2	ASNA1	ANO6
ATAT1	ASPSCR1	ANTXR2
ATCAY	ASTE1	ANXA2
ATE1	ATAD5	ANXA5
ATF7IP	ATG101	AP1AR
ATG4D	ATG13	AP1G1
ATMIN	ATG9A	AP2A1
ATP5B	ATG9B	AP2M1
ATP5D	ATL3	AP2S1
ATP5H	ATP11B	AP3M1
ATP5J2	ATP13A1	AP4E1
ATP5L	ATP1B3	AP4M1
ATP6V0C	ATP2B1	AP4S1
ATP6V0E	ATP2B4	AP5B1
ATP6V1E1	ATP5E	AP5M1
ATP6V1G1	ATP5G3	APC
ATP6V1G2	ATP6V0A1	APEX1
ATRIP	ATP6V0B	APH1A
ATXN2	ATP6V1A	API5
AURKB	ATP8A1	APOE
AXL	ATPIF1	APPBP2
B230219D22RIK	ATRAID	AREL1
B3GAT3	ATRN	ARF2
B3GNT3	AUH	ARF3
B430306N03RIK	AUP1	ARF4
B4GALNT4	AURKA	ARF5
B4GALT5	AVL9	ARFGAP2
B4GALT7	AVPI1	ARFIP1
B4GAT1	AW112010	ARFRP1
BACE1	AW209491	ARHGAP1
BAD	AW549877	ARID2
BAG4	B130055M24RIK	ARID3A
BAK1	B2M	ARID4B
BC005624	B3GALNT2	ARL1
BC046401	B3GALT4	ARL16
BCAP29	B3GALT6	ARL4A
BCAS2	B3GNT2	ARL6IP1
BIVM	B4GALNT1	ARMC5
BLOC1S2	B4GALT1	ARNTL
BLVRB	B630019A10RIK	ARPC1B
BOLA3	B9D2	ARPC4
BRD4	BABAM2	ARRB1
BRK1	BAG1	ARRDC2
BSCL2	BAG5	ARSB
BSN	BAG6	ASB6
BUB3	BANF1	ASB7
BUD13	BAZ1B	ASCC2
BUD23	BBIP1	ASH2L
C030034I22RIK	BBS12	ASXL1
C1D	BC003965	ATAD2B
C1QBP	BC005537	ATAD3A
C1QTNF12	BC031181	ATAD3AOS
C230066G23RIK	BC037032	ATF4
C2CD2L	BC037034	ATF6B
C8G	BC043934	ATF7
CACFD1	BC055324	ATG16L1
CACNB1	BCDIN3D	ATG3
CAD	BCL2	ATG5
CAMKK1	BCL7B	ATG7
CAMTA2	BCLAF1	ATIC
CANT1	BCR	ATM
CAPN1	BE692007	ATP10A
CAPNS1	BECN1	ATP10D
CARD19	BIN2	ATP13A3
CARS2	BIRC3	ATP5F1
CASC3	BIRC5	ATP5G2
CATSPER2	BLOC1S5	ATP5J
CAVIN1	BMP2K	ATP5K
CBARP	BMP7	ATP6AP2
CBWD1	BNIP2	ATP6V0A2
CBX1	BNIP3L	ATP6V0D1
CBX4	BOLA1	ATP6V1D
CBX6	BOLA2	ATP8B4
CBX8	BOP1	ATPAF2
CC2D1A	BORA	ATR
CCAR2	BORCS6	ATXN2L
CCDC115	BPTF	AU019823
CCDC167	BRAF	AURKAIP1
CCDC51	BRAP	AXIN1
CCDC71	BRCA2	AXIN2
CCDC85B	BRF1	AZI2
CCDC9	BRF2	B230354K17RIK
CCL25	BRI3BP	BAHD1
CCNL2	BTBD19	BAMBI-PS1
CCR3	BTBD2	BAP1
CD200	BTBD6	BATF
CD27	BTBD9	BBS2
CD2BP2	BTF3L4	BBX
CD320	BTG1	BC003331
CD3EAP	BTG2	BC004004
CD5	BTLA	BC017643
CD55	BUD31	BC052040
CD79B	BYSL	BCAT2
CD84	BZW2	BCL2L11
CD9	C1QTNF6	BDP1
CDC14B	C2CD5	BET1
CDC27	C530050E15RIK	BET1L
CDC37	C87436	BFAR
CDC6	CAB39	BICDL1
CDCA8	CABIN1	BIN3
CDK10	CACTIN	BIRC2
CDK5RAP3	CALM1	BIRC6
CDKN2C	CALM3	BLCAP
CDV3	CALR	BLOC1S1
CEBPZOS	CAMK1D	BMS1
CELF1	CAMK2D	BMYC
CELSR1	CAMK4	BNIP1
CENPB	CAML	BORCS5
CERK	CAMSAP2	BRAT1
CFL1	CAMTA1	BRD8
CHCHD1	CANX	BRIP1OS
CHCHD10	CAPG	BRIX1
CHD2	CAPRIN1	BRMS1
CHEK2	CAPZA1	BRMS1L
CHN2	CARD6	BROX
CHPF	CARNS1	BRPF1
CINP	CARS	BSDC1
CISD1	CBFA2T2	C230062I16RIK
CISD2	CBL	C2CD2
CIZ1	CBX3	C2CD3
CKB	CBX5	C78197
CKS1B	CBX7	CAB39L
CLASRP	CBY1	CACUL1
CLIC3	CC2D1B	CACYBP
CLK2	CCDC107	CALCOCO1
CLPX	CCDC12	CALCRL
CLTA	CCDC125	CALU
CLTB	CCDC127	CAMK2G
CMAS	CCDC130	CAP1
CNN2	CCDC166	CAPN10
CNPY2	CCDC171	CAPN7
CNPY4	CCDC28B	CARD11
COA3	CCDC32	CARMIL2
COG1	CCDC69	CASP2
COL11A2	CCDC94	CASP9
COMMD3	CCM2	CAT
COPS6	CCND3	CBFB
COPZ1	CCNDBP1	CCDC126
COQ10A	CCNE1	CCDC14
COQ6	CCNG2	CCDC163
CORO7	CCNI	CCDC174
COX10	CCNL1	CCDC191
CPSF6	CCNT1	CCDC25
CREB3L2	CCNY	CCDC28A
CREG1	CCPG1	CCDC47
CRELD2	CCR2	CCDC50
CREM	CCR4	CCDC58
CROCC	CCR7	CCDC59
CRY2	CCR8	CCDC84
CRYBG2	CCS	CCDC88B
CSNK2A2	CCT6A	CCDC88C
CTBP1	CCT7	CCDC91
CTC1	CD101	CCDC97
CTSB	CD2	CCHCR1
CTTN	CD200R1	CCND2
CTU2	CD226	CCNT2
CUL3	CD247	CCT3
CYB561D1	CD274	CCT5
CYLD	CD3D	CD164
CYP2D22	CD3E	CD1D1
CYP2S1	CD3G	CD37
D030028A08RIK	CD4	CD46
D10JHU81E	CD47	CDC123
D17H6S53E	CD48	CDC14A
D17WSU92E	CD52	CDC16
D230025D16RIK	CD53	CDC25B
D630008O14RIK	CD6	CDC34
D730003I15RIK	CD69	CDC37L1
D830024N08RIK	CD72	CDC45
D930028M14RIK	CD82	CDC5L
D930048G16RIK	CD83	CDCA2
DAXX	CD86	CDCA4
DCDC2B	CD96	CDCA7
DCTN2	CDC20	CDIPT
DCTN3	CDC26	CDK1
DCTPP1	CDC42EP3	CDK11B
DDC	CDC42SE2	CDK12
DDT	CDC7	CDK13
DDX39	CDCA3	CDK17
DDX50	CDCA5	CDK5RAP2
DDX59	CDK2AP2	CDKAL1
DEDD	CDK4	CDKN2AIP
DEDD2	CDK5	CDON
DENND2D	CDK9	CDS2
DENND4A	CDKL3	CEBPG
DEPDC5	CDKN1B	CENPA
DGCR6	CDKN2AIPNL	CENPC1
DGKD	CDKN2D	CENPN
DGKE	CDT1	CENPT
DHRS13	CEBPZ	CENPX
DHX37	CEP104	CEP162
DHX38	CEP152	CEP192
DHX58	CEP19	CEP57
DIP2B	CEP350	CEP70
DLG4	CERS5	CEP76
DNA2	CFAP20	CEP89
DNAH17	CFLAR	CEPT1
DNAJB13	CHCHD2	CHAF1A
DNAJB2	CHCHD4	CHAF1B
DNAJB4	CHCHD5	CHCHD7
DNAJC14	CHD4	CHEK1
DNAJC21	CHFR	CHERP
DNAJC5	CHMP1B	CHID1
DNAJC7	CHMP5	CHMP1A
DNASE2A	CHP1	CHMP2A
DNM2	CHRAC1	CHORDC1
DNMBP	CHTOP	CHST10
DNMT1	CHURC1	CHST12
DNMT3A	CIAO1	CHST15
DNMT3B	CIR1	CIB1
DOCK10	CIRBP	CIC
DOCK4	CISD3	CKLF
DOK1	CISH	CLASP1
DPH2	CKS2	CLASP2
DPH5	CLCF1	CLCC1
DQX1	CLCN7	CLCN6
DTX1	CLEC2D	CLEC2I
DTX3	CLINT1	CLIC1
DUS2	CLN3	CLK4
DUSP10	CLN5	CLNS1A
DUSP2	CLPB	CLP1
DVL1	CLPTM1	CMSS1
DYNLL1	CLPTM1L	CNBD2
DYRK1B	CLTC	CNIH4
E130309D02RIK	CMTM6	CNNM3
E2F2	CMTM7	CNOT1
E2F4	CNBP	CNOT10
ECH1	CNOT11	CNST
ECM1	CNOT2	CNTRL
EDEM2	CNOT3	COG4
EEF1AKMT1	CNOT6	COG5
EEF1D	CNOT6L	COG8
EEF1E1	CNOT8	COL4A3BP
EGR3	CNP	COLGALT1
EIF2AK1	CNPPD1	COMMD1
EIF3A	CNPY3	COMMD6
EIF3C	CNR2	COMMD7
ELAC1	COA4	COMTD1
ELAVL1	COA5	COPB1
ELL	COASY	COPB2
ELMO3	COIL	COPS7A
ELMOD3	COMMD4	COPS8
ELMSAN1	COMMD5	COQ7
ELOB	COPE	COX14
ELOF1	COPG1	COX16
ELOVL1	COPS4	COX5A
ELOVL6	COQ10B	COX6B1
ELOVL7	COQ4	CPEB4
EMC9	COQ5	CPM
EML3	CORO1A	CPSF7
ENO2	CORO2A	CR1L
EOGT	COTL1	CREBRF
ERBB3	COX15	CRIP1
ERF	COX18	CROT
ERGIC1	COX19	CS
ETF1	COX5B	CSNK1A1
ETFBKMT	COX7A2L	CTDSP2
ETNK1	CPNE3	CTDSPL2
ETS1	CPPED1	CTPS2
EXOC2	CPSF3	CTSC
EXOC6	CPSF4	CTSL
EXTL2	CRACR2A	CUL4A
FAF2	CRAMP1L	CUL5
FAHD1	CRBN	CWF19L1
FAM117A	CREB3	CXCR5
FAM120A	CREBL2	CYB5A
FAM160B2	CREBZF	CYB5D1
FAM169B	CRK	CYB5D2
FAM185A	CRLF3	CYCS
FAM210B	CRTC2	CYHR1
FAM219B	CRTC3	CYP4V3
FAM222B	CRY1	CYTH1
FAM234A	CSDE1	D130017N08RIK
FAM240A	CSNK1G1	DAD1
FANCG	CSNK1G2	DAGLB
FANCM	CSRNP1	DALRD3
FARSA	CST7	DARS
FAU	CSTF1	DBI
FBXL15	CSTF3	DBP
FBXL18	CTCF	DCAF10
FBXO11	CTDNEP1	DCAF11
FBXO28	CTDSP1	DCAF17
FBXO31	CTLA4	DCP1A
FBXO6	CTSA	DCST1
FBXW4	CTSD	DCTN5
FBXW5	CTU1	DDA1
FBXW9	CUL2	DDB2
FDXR	CUL7	DDIT3
FGL2	CUTC	DDRGK1
FHL3	CYB5B	DDX17
FIBP	CYB5R3	DDX19A
FICD	CYBA	DDX19B
FKBP3	CYFIP2	DDX23
FKBP5	CYP39A1	DDX28
FKRP	CYP4F13	DDX31
FLOT1	CYP51	DDX42
FLOT2	CYTH2	DECR1
FLVCR1	CYTH3	DECR2
FNBP1	CYTH4	DEF6
FNIP1	CYTIP	DENND1B
FOXK1	D10WSU102E	DENND4B
FOXK2	D11WSU47E	DENND6B
FOXO4	D16ERTD472E	DENR
FPGS	D2HGDH	DERA
FUBP1	D330023K18RIK	DERL1
FURIN	D330041H03RIK	DERL2
FZR1	D430042O09RIK	DESI1
GALC	D6WSU163E	DGAT1
GALM	D830025C05RIK	DGKA
GALNT6OS	D8ERTD738E	DGUOK
GANAB	DAP3	DHFR
GATSL3	DAPL1	DHPS
GBP2	DBNL	DHRS7
GBP2B	DCAF12	DHRS7B
GCN1L1	DCAF15	DHX15
GCSH	DCAF8	DHX29
GEM	DCK	DHX30
GFOD2	DCLRE1A	DHX33
GGCX	DCLRE1C	DHX35
GID8	DCTN1	DHX40
GIGYF1	DDB1	DHX9
GLOD4	DDIT4	DIAPH1
GLS	DDOST	DMAC2
GLTP	DDX1	DNAJB9
GLYCTK	DDX10	DNAJC10
GM10095	DDX11	DNAJC16
GM11110	DDX20	DNAJC17
GM11400	DDX21	DNAJC27
GM11478	DDX24	DNLZ
GM11655	DDX39B	DNM1L
GM11712	DDX41	DOCK2
GM11737	DDX46	DOK2
GM11944	DDX49	DPM1
GM12000	DDX5	DPP7
GM12185	DDX52	DPP8
GM12250	DDX54	DPY30
GM12940	DDX56	DPYSL2
GM13204	DDX6	DR1
GM13369	DENND1C	DRAM2
GM13831	DFFB	DTD1
GM15440	DGCR14	DTL
GM15545	DGKZ	DTX4
GM16279	DHODH	DUBR
GM16299	DHRS11	DUS1L
GM16565	DHX16	DUS4L
GM16580	DHX8	DUSP11
GM16638	DICER1	DUSP12
GM16907	DIRC2	DUSP5
GM17137	DIS3	DUSP7
GM17169	DISP1	DXO
GM17173	DLEU2	DYNC1LI2
GM17275	DNAJA1	EAF1
GM17435	DNAJB1	EARS2
GM17638	DNAJB14	ECE1
GM17816	DNAJC15	ECSIT
GM18301	DNAJC28	EDC4
GM20045	DNAJC30	EDRF1
GM21909	DNAJC4	EED
GM21992	DNAJC8	EEF1AKMT2
GM25265	DNAJC9	EEF1AKMT4
GM26510	DNTT	EHBP1L1
GM26532	DOHH	EHD1
GM26541	DPAGT1	EHD3
GM26583	DPH1	EHD4
GM26615	DPH3	EID2B
GM26623	DPH7	EIF2A
GM26631	DPM2	EIF2S1
GM26762	DSCR3	EIF3F
GM26835	DSN1	EIF3K
GM26888	DSTYK	EIF4A1
GM26890	DTX3L	EIF4B
GM26982	DTYMK	EIF4E
GM27206	DUS3L	EIF4EBP2
GM27240	DUSP1	EIF4G3
GM28112	DUSP6	EIF6
GM29112	DVL2	ELK3
GM29216	DYNLRB1	ELMO1
GM31718	DYRK1A	ELOVL5
GM32633	DYRK2	ELP2
GM34220	E130215H24RIK	ELP6
GM3511	E130317F20RIK	EMC10
GM36932	E230001N04RIK	ENC1
GM36933	E230032D23RIK	ENO3
GM37010	E330009J07RIK	ENTPD6
GM37019	E430018J23RIK	ENY2
GM37048	E4F1	EP300
GM37101	EBNA1BP2	EP400
GM37127	ECD	EPN1
GM37390	ECT2	EPRS
GM37474	EDF1	EPS15
GM37558	EEA1	ERCC2
GM37589	EEF1A1	ERCC3
GM37593	EEF1G	ERCC4
GM37766	EEF2	ERCC5
GM37893	EEF2K	ERCC6L2
GM38126	EEF2KMT	ERCC8
GM38156	EEFSEC	ERI1
GM38292	EFCAB2	ERI2
GM38380	EFTUD2	ERICH1
GM39323	EGR2	ERLIN2
GM40309	EIF1	ESPN
GM42467	EIF1AD	ESYT2
GM42641	EIF2AK3	ETFB
GM42798	EIF2B3	ETOHD2
GM42868	EIF2B4	ETS2
GM43010	EIF3B	ETV6
GM43127	EIF3D	EVA1B
GM43330	EIF3E	EVI2
GM43331	EIF3G	EVI2A
GM43379	EIF3I	EXD2
GM43430	EIF4A2	EXOC5
GM43571	EIF4H	EXOSC10
GM43597	EIF5A	EXOSC4
GM44152	ELF1	EYA3
GM44164	ELK4	EZH1
GM44187	ELOC	F2RL1
GM44553	ELP3	FAAH
GM44567	ELP5	FAAP24
GM44694	EMB	FAM102B
GM44834	EMC1	FAM109A
GM44888	EME2	FAM110A
GM45110	EMP3	FAM114A2
GM45343	EMSY	FAM126B
GM45718	ENDOV	FAM136A
GM4759	ENO1	FAM162A
GM5905	ENTPD1	FAM168B
GM6477	ENTPD5	FAM173A
GM6545	ENTPD7	FAM173B
GM8995	EPB41L4AOS	FAM208B
GM9889	EPC1	FAM219A
GMEB2	EPHB6	FAM26F
GMNN	EPM2AIP1	FAM35A
GNA11	EPSTI1	FAM45A
GNB1	ERCC1	FAM46C
GNG5	ERCC6L	FAM49B
GNPTAB	ERMP1	FAM53C
GNPTG	ERP44	FAM71E1
GOLGA2	ESRRA	FAM76A
GPATCH3	ESYT1	FAM76B
GPN1	ETFDH	FAM96B
GPR137	ETFRF1	FAN1
GPR180	ETV3	FANCC
GPR183	EWSR1	FANCE
GPR34	EXOSC1	FAS
GPR83	EXOSC5	FASTK
GPT	FAAP20	FASTKD5
GPX4	FADD	FBL
GRAMD1A	FAIM	FBXO21
GRAP2	FAM102A	FBXO38
GRB2	FAM103A1	FBXO46
GRB7	FAM104A	FBXO9
GRINA	FAM105A	FBXW11
GRN	FAM111A	FCF1
GRPEL1	FAM118B	FCHO1
GSS	FAM13B	FECH
GSTK1	FAM149B	FEM1A
GSTO1	FAM192A	FEM1B
GSTP1	FAM207A	FERMT3
GUK1	FAM208A	FGD6
GZMB	FAM214A	FGFR1OP2
H13	FAM216A	FGR
H2-AA	FAM32A	FHIT
H2-K1	FAM3C	FIG4
H2-K2	FAM69A	FITM2
H2-OA	FAM78A	FIZ1
H2-Q6	FAM8A1	FKBP1A
H2-T22	FAM98B	FLCN
H2AFJ	FARS2	FMC1
H2AFX	FASL	FMO5
H3F3B	FASTKD2	FNBP4
HACD3	FASTKD3	FOXJ3
HAGHL	FBRS	FOXN2
HARS	FBXL22	FOXN3
HARS2	FBXL3	FOXP3
HAUS5	FBXO32	FRAT1
HCLS1	FBXO33	FRG2F1
HDAC3	FBXO4	FTO
HDGFL2	FBXW7	FUCA2
HELZ2	FCHSD2	FUK
HEMK1	FDPS	FUS
HERC6	FEN1	FUT11
HEXDC	FGD3	FUT7
HID1	FHOD1	FUZ
HIF1A	FIP1L1	FYCO1
HMBS	FKBP2	FYTTD1
HMGCL	FLAD1	GABPA
HMGN1	FLI1	GABPB1
HNRNPL	FLICR	GALNS
HOMEZ	FLT3L	GALT
HOPXOS	FMNL1	GANC
HRAS	FMNL3	GAPVD1
HSCB	FNTB	GARS
HSD11B1	FOCAD	GATAD2B
HSH2D	FOXO1	GBP5
HSP90B1	FOXO3	GBP9
HSPD1	FOXRED1	GCAT
HSPE1	FRA10AC1	GCC1
HYAL2	FRMD8	GCDH
ICAM1	FTH1	GCH1
ICAM2	FV1	GCLC
IFI47	FXN	GCLM
IFIT1	FXYD5	GDPGP1
IFITM10	FYB	GEMIN2
IFT80	FYN	GEMIN5
IGF2R	G6PC3	GET4
IGIP	GABARAP	GFM1
IK	GABPB2	GFOD1
IKBKE	GADD45B	GGA3
IL12RB1	GADD45G	GGPS1
IL18RAP	GALE	GID4
IL1RL1	GALNT10	GIN1
IL6ST	GALNT4	GINS3
IL9R	GALNT6	GINS4
ILKAP	GAN	GIT2
IMP4	GAPDH	GLB1
IMPA2	GART	GLCCI1
INAFM1	GATA3	GLE1
INPP5F	GATAD2A	GLG1
INSL6	GATC	GLRX
IPMK	GBA2	GLRX5
IPO13	GBP3	GLUD1
IPO4	GBP4	GLUL
IRAK4	GDI1	GLYR1
IRF1	GFI1	GM10548
IRF2BP2	GFPT1	GM11427
IRF6	GGA1	GM12474
IRF8	GGCT	GM13091
ISYNA1	GGNBP2	GM13842
ITGA3	GGT7	GM15411
ITPK1	GIMAP1	GM15559
JADE1	GIMAP1OS	GM15564
JPT1	GIMAP3	GM15710
KANSL2	GIMAP4	GM16023
KAT5	GIMAP5	GM16124
KAT6A	GIMAP6	GM16576
KAT6B	GIMAP7	GM16845
KATNA1	GIMAP8	GM17227
KBTBD11	GIMAP9	GM20257
KCNH3	GINS2	GM20275
KCNIP2	GIPC1	GM20324
KCTD2	GLIPR2	GM26740
KDELC1	GLO1	GM28151
KHK	GM10505	GM31024
KIF21B	GM10640	GM36756
KIF23	GM10925	GM37033
KIF2A	GM11346	GM37053
KLC1	GM11695	GM37248
KLC3	GM11696	GM37465
KPNA6	GM11713	GM37469
KPTN	GM12167	GM37699
KRAS	GM12216	GM37702
KREMEN1	GM12258	GM38118
KREMEN2	GM12592	GM38365
KSR1	GM14230	GM42571
LACTB	GM15503	GM42645
LAD1	GM15506	GM42890
LAMB3	GM15880	GM43362
LAMTOR4	GM16008	GM43511
LARP1	GM16085	GM44141
LAT	GM16091	GM44292
LDHA	GM16120	GM4430
LDHD	GM16534	GM44891
LIMD1	GM17251	GM45155
LIME1	GM17354	GM45223
LIMK2	GM17491	GM9725
LIPA	GM17552	GM9856
LITAF	GM17764	GMFG
LLGL1	GM18828	GMPR2
LLGL2	GM19261	GNB1L
LMAN2	GM19557	GNL3
LMAN2L	GM19585	GNPDA1
LMBR1L	GM19605	GOLGA1
LMF2	GM19705	GOLGA3
LMNA	GM19951	GOLPH3L
LPAR5	GM20069	GOSR2
LRCH3	GM20531	GPALPP1
LRRC14	GM20605	GPATCH11
LRRC32	GM22107	GPATCH4
LRRC56	GM23935	GPBP1
LRRC8B	GM24366	GPD2
LSM1	GM25821	GPHN
LSM10	GM26517	GPI1
LSM2	GM26551	GPR55
LSM7	GM26732	GSK3B
LSS	GM26798	GYPC
LY6A	GM26816	GYS1
LY6E	GM28053	H1F0
LYPLA1	GM28417	H2-T-PS
LYST	GM28661	H2-T23
LZTR1	GM28809	H2-T24
MAD2L2	GM28874	H2AFY
MAP1LC3A	GM28935	HADHA
MAP2K3	GM28942	HADHB
MAP2K4	GM2A	HAT1
MAP2K7	GM33994	HAUS3
MAP7D1	GM34006	HAUS6
MAPK12	GM35339	HAUS8
MAPK3	GM35363	HBS1L
MAPK6	GM36999	HDGF
MAPKAPK2	GM37065	HDHD2
MAPKAPK3	GM37090	HDLBP
MARK3	GM37169	HEATR5B
MARK4	GM37176	HEATR6
MAST3	GM37198	HELQ
MATK	GM37305	HERC1
MAVS	GM37387	HERC2
MBD3	GM37472	HERPUD2
MCRIP1	GM37520	HGS
MDP1	GM37645	HILPDA
ME2	GM37844	HINT3
MEAF6	GM38062	HIP1R
MED16	GM38228	HIST2H2BE
MED24	GM38346	HMGB1
MED25	GM42141	HMGCR
MED29	GM42449	HMGCS1
MELK	GM42466	HMMR
METTL16	GM42646	HNRNPD
MFSD12	GM42688	HNRNPH3
MFSD3	GM43011	HPS3
MFSD5	GM43352	HS2ST1
MGAT2	GM43481	HS3ST3B1
MIA3	GM43672	HSDL2
MICALL1	GM43677	HSPA13
MICU2	GM43703	HSPA4L
MIEN1	GM43737	HSPA9
MIF4GD	GM44148	HSPH1
MLLT10	GM44264	HTT
MLX	GM44597	IBA57
MNT	GM44777	ICK
MPV17	GM45509	IER3IP1
MPZL3	GM45552	IFI208
MR1	GM45606	IFI27
MRM3	GM45902	IFI35
MROH1	GM5113	IFRD1
MRPL12	GM5511	IFT122
MRPL24	GM5547	IFT52
MRPL28	GM5617	IFT88
MRPL49	GM6630	IGF2BP3
MRPS14	GM7285	IGHM
MS4A4C	GM8369	IGHMBP2
MTHFD2	GM9821	IGTP
MTRF1	GM9967	IL17RA
MVP	GMDS	IL1R2
MXD4	GMFB	ILF3
MYCBP	GMIP	IMMT
MYG1	GNA13	IMPACT
MYH9	GNA15	IMPDH2
MYL12B	GNAI2	INCENP
MYL4	GNAI3	INF2
MYO1C	GNB2	ING1
N4BP1	GOLGA7	INIP
N4BP3	GOLGB1	INPP4A
NAA15	GORASP1	INPP5D
NACAD	GORASP2	INPP5E
NCAPH2	GOSR1	INTS14
NCF1	GOT1	INTS4
NCK2	GPAA1	INTS7
NCKIPSD	GPANK1	IP6K1
NCMAP	GPN3	IP6K2
NCOA3	GPR107	IPCEF1
NCOR1	GPR108	IPP
NDST2	GPR132	IPPK
NDUFA2	GPR171	IQCE
NDUFA3	GPR18	IRF4
NDUFS2	GPR19	IRGM2
NDUFS3	GPR65	ISCA1
NECAP1	GPSM3	ISCA2
NEK8	GRAP	ISCU
NELFB	GRCC10	ITGAE
NELFE	GRK2	ITGB1
NEMF	GRK6	ITGB2
NEMP2	GSK3A	ITM2C
NEPRO	GSTM4	ITPA
NFATC1	GSTP3	ITPR1
NFIL3	GSTT2	ITPR3
NFKBIB	H2-DMA	ITSN2
NFS1	H2-M3	IVD
NGLY1	H2AFV	JOSD2
NGRN	H2AFZ	JPT2
NIPAL1	HARBI1	JRK
NIPAL3	HASPIN	KANSL3
NIPSNAP2	HCFC1R1	KATNBL1
NMT1	HCST	KBTBD2
NOC2L	HDAC1	KBTBD4
NOP2	HDAC10	KBTBD7
NOXA1	HDAC5	KCNAB2
NR1D1	HDAC7	KCTD9
NR4A1	HECTD1	KDM1A
NR4A3	HECTD3	KDM2A
NRADD	HEG1	KDM3A
NRBP1	HELZ	KDM5B
NSD1	HERC3	KDM6B
NSF	HERPUD1	KEAP1
NTHL1	HES6	KIF11
NUDT14	HEXA	KIF18A
NUDT16L1	HGH1	KIF20A
NUDT22	HHAT	KIF20B
NUDT3	HIGD2A	KIFC2
NUP133	HINFP	KIZ
NUP43	HINT1	KLF13
OAZ1	HINT2	KLF7
OGFOD3	HIPK1	KLHDC1
OLFR755-PS1	HIST1H1C	KLHL20
ORAI1	HIST1H1E	KLHL21
ORAI3	HIST1H2BC	KLHL24
OSGIN1	HIST1H4D	KMT2D
OTUD7B	HIST1H4I	KMT2E
OXSM	HIST3H2A	KMT5B
P4HTM	HIVEP1	KNL1
PACSIN1	HIVEP2	KRCC1
PADI2	HIVEP3	KRIT1
PAF1	HJURP	KRT10
PAFAH1B2	HMBOX1	KTI12
PAK2	HMG20A	LACTB2
PAQR4	HMG20B	LAMTOR1
PARD6A	HMGB2	LAMTOR5
PARP11	HMGXB3	LANCL1
PARP3	HNRNPA0	LAPTM4A
PARP8	HNRNPA1	LARP4
PAXX	HNRNPA2B1	LARP7
PBX2	HNRNPA3	LASP1
PBX4	HNRNPH1	LATS1
PCIF1	HNRNPLL	LDLRAD4
PCYOX1	HNRNPM	LEMD2
PCYT2	HNRNPUL1	LEPROT
PDCD1LG2	HNRNPUL2	LETM1
PDE7A	HOOK2	LGALS8
PDIA3	HP1BP3	LIAS
PDPR	HPS4	LIN37
PDXK	HPS5	LIN52
PECAM1	HSF1	LIN9
PECR	HSP90AB1	LINS1
PELP1	HSPA14	LMBR1
PET100	HSPA4	LMNTD2
PEX10	HSPA5	LNPEP
PEX11B	HSPB11	LONP1
PEX7	HSPBAP1	LONP2
PFKL	HSPBP1	LPCAT1
PGPEP1	HTRA2	LPIN2
PGS1	HYOU1	LPP
PHACTR4	IAH1	LRCH1
PICK1	IBTK	LRPPRC
PIEZO1	ICOS	LRRC40
PIF1	ID3	LRRC45
PIGS	IDNK	LRRC61
PIGYL	IER2	LRRC8A
PINK1	IER5	LRRFIP2
PITHD1	IFI30	LSM14B
PITPNA	IFIT1BL1	LSM5
PKNOX1	IFIT2	LSM6
PLAA	IFNAR1	LTN1
PLAT	IFNAR2	LTV1
PLATR17	IFNGR1	LUC7L
PLCB3	IFNGR2	LYRM2
PLCL2	IFRD2	LZTS2
PLD3	IFT140	MAD1L1
PLEKHB2	IFT172	MAD2L1BP
PLEKHO2	IFT20	MADD
PLK4	IGSF23	MAF
PLOD3	IKBKB	MAGOH
PMF1	IKZF1	MAML2
PMPCA	IKZF2	MANBAL
PMVK	IKZF3	MANF
PNKD	IKZF4	MAP1LC3B
PNKP	IL10RA	MAP2K2
PNPLA6	IL10RB	MAP2K6
PNRC2	IL18R1	MAP3K11
POGLUT1	IL1RAP	MAP3K2
POLA2	IL21R	MAP3K3
POLDIP2	IL27RA	MAP4
POLR3GL	IL2RA	MAP4K1
POP1	IL2RB	MAP4K2
POP5	IL2RG	MAP4K5
PPA1	IL4RA	MAPK1
PPARD	IL6RA	MAPK1IP1L
PPDPF	IL7R	MAPKAP1
PPIH	ILF2	MAPKBP1
PPP1R9B	ILK	MARS
PPP2R5B	ILVBL	MARS2
PPP2R5C	IMP3	MAT2B
PPP2R5D	IMPDH1	MB21D1
PPP4R2	ING4	MBD4
PQLC2	ING5	MBLAC2
PRC1	INO80B	MBNL1
PRDX1	INPP5K	MCFD2
PRDX2	INTS1	MCM3AP
PREX1	INTS3	MCM4
PRKAA1	INTS5	MCM7
PRKACA	INTS9	MCM9
PRKCD	INVS	MCOLN1
PRKCH	IQCC	MDFIC
PRKCSH	IQGAP1	MED19
PRMT1	IQGAP2	MED22
PRODH	IRAK2	MED28
PRPF6	IRF2	MED30
PRR14	IRF2BPL	MEF2A
PSD	IRF9	MESD
PSMB10	IRGM1	METAP1D
PSMB6	IRGQ	METAP2
PSMC4	IST1	METTL25
PSMD11	ISY1	METTL27
PSMD2	ITGA4	METTL3
PTDSS2	ITGAV	METTL5
PTGIR	ITGB3	METTL6
PTMS	ITGB7	METTL8
PTOV1	ITIH5	METTL9
PTPMT1	ITK	MFAP3
PTPN1	ITM2B	MFNG
PTPN11	ITPKB	MFSD10
PURB	ITPR2	MFSD4B4
PUS7L	IVNS1ABP	MGAT1
PVT1	IZUMO1R	MGRN1
PXN	IZUMO4	MGST2
QPRT	JADE2	MIEF1
RAB21	JAK1	MIER1
RAB26	JAK2	MINK1
RAB35	JARID2	MINPP1
RAB37	JMJD7	MIOS
RAB3A	JMY	MIS12
RAB3IP	JOSD1	MITD1
RABEP2	JTB	MKL1
RABEPK	JUN	MKRN1
RAD23A	JUNB	MMAA
RAD51D	JUND	MMAB
RALGAPA1	JUP	MMACHC
RALGDS	KANSL1	MMS19
RANBP3	KANTR	MMS22L
RAP1GDS1	KAT2B	MNAT1
RAPH1	KAT7	MOB2
RASA4	KAT8	MON1B
RAVER1	KATNB1	MOV10
RBAK	KBTBD3	MPC1
RBBP9	KCNA3	MPND
RBM14	KCNN4	MRE11A
RBM8A	KCTD10	MRFAP1
RCAN3	KCTD18	MRPL11
REC8	KDM2B	MRPL13
REEP3	KDM4B	MRPL15
REL	KDM5A	MRPL18
RELT	KDM8	MRPL19
REST	KDSR	MRPL21
RFC4	KHDRBS1	MRPL30
RFX3	KHSRP	MRPL33
RFX5	KIF1BP	MRPL34
RIPK1	KIF22	MRPL42
RLF	KIF2C	MRPL45
RLN3	KIF3B	MRPL57
RNASE4	KIFC1	MRPL58
RNASEH2C	KLC4	MRPL9
RNF166	KLF10	MRPS18C
RNF215	KLF16	MRPS23
ROM1	KLF2	MRPS26
RPA3	KLF6	MRPS27
RPAP3	KLHL18	MRPS31
RPL11	KLHL28	MRPS7
RPL23	KMT2A	MRRF
S1PR1	KMT5A	MSH3
SAP18	KMT5C	MSH6
SCAP	KPNA2	MSI2
SCRIB	KPNA4	MSL1
SDCCAG3	KPNB1	MSTO1
SEC14L1	KRBA1	MTBP
SEC24C	KRI1	MTCH1
SELPLG	KRR1	MTERF2
SEMA4B	KYAT1	MTERF4
SEMA4F	LAG3	MTF2
SEPHS2	LAMP1	MTHFD1
SET	LAMTOR2	MTHFD1L
SETD1B	LAMTOR3	MTHFR
SGCB	LANCL2	MTIF3
SHC1	LAP3	MTMR14
SIT1	LAPTM5	MTPAP
SKIV2L	LARP4B	MUTYH
SLAMF7	LARS	MVK
SLC25A10	LARS2	MXD1
SLC25A12	LATS2	MYB
SLC25A28	LAX1	MYC
SLC27A4	LBH	MYD88
SLC29A2	LBHD1	MYL12A
SLC2A4RG-PS	LBR	MYLIP
SLC35A2	LCK	MYNN
SLC35B3	LCLAT1	MYO9B
SLC35E1	LCMT1	MZT2
SLC39A13	LCP2	NAA10
SLC39A3	LDLRAP1	NAA25
SLC4A7	LEF1	NAA30
SLC4A8	LENG1	NAA35
SLC6A6	LEO1	NAA38
SLC9A9	LEPROTL1	NAA60
SLK	LETM2	NAB2
SMARCC1	LFNG	NADK
SMARCC2	LIMD2	NANOS1
SMC4	LIMK1	NAPEPLD
SMPD2	LMNB1	NARF
SNAPC4	LNCPINT	NARFL
SNAPC5	LOCKD	NAV2
SND1	LPAR6	NBR1
SNHG17	LPIN1	NCBP1
SNRNP27	LPXN	NDFIP1
SNUPN	LRCH4	NDRG2
SNW1	LRP10	NDUFA4
SNX21	LRRC1	NDUFA6
SOS1	LRRC24	NDUFA7
SPAG9	LRRC28	NDUFA9
SPIN1	LRRC29	NDUFAF2
SPPL2B	LRRC42	NDUFAF3
SRA1	LRRC8C	NDUFAF8
SRC	LRRC8D	NDUFB3
SRP72	LRSAM1	NDUFC2
SRRM2	LRWD1	NDUFS4
SRSF3	LSM12	NDUFS8
SRSF9	LSM14A	NEDD8
ST3GAL2	LSM3	NEDD9
ST6GAL1	LSM4	NEIL1
STARD5	LTA	NEK7
STAT5A	LTA4H	NEMP1
STK16	LTB	NFIA
STT3A	LY9	NFKBID
STYX	LYRM4	NFKBIZ
THOP1	LYRM7	NINJ1
TIA1	LYSMD1	NIP7
TIMELESS	LZIC	NIT1
TJP2	LZTFL1	NKG7
TK1	M6PR	NLK
TLCD1	MAF1	NME1
TLK1	MAFG	NME2
TMA7	MAFK	NME4
TMBIM1	MAIP1	NME6
TMC4	MAK16	NMI
TMED8	MALAT1	NOC3L
TMED9	MALT1	NOCT
TMEM120A	MAMDC4	NOD1
TMEM131	MAML1	NOL10
TMEM176A	MAN1B1	NOL12
TMEM189	MAN2C1	NOL7
TMEM198B	MAN2C1OS	NOL8
TMEM221	MAP2K5	NOP53
TMEM91	MAP3K1	NOP58
TMUB2	MAP3K12	NPAT
TNFRSF1B	MAP3K14	NPC1
TNFRSF25	MAP3K5	NPC2
TNFRSF8	MAP3K8	NPM3
TNFSF14	MAP4K4	NPRL3
TNFSF9	MAP6	NPTN
TOMM40	MAPK11	NQO2
TOP1MT	MAPK14	NRD1
TOP2A	MAPK7	NSMCE4A
TOR1A	MAPK9	NT5E
TPST2	MAT2A	NT5M
TPT1	MATR3	NUBP2
TRAF1	MAU2	NUCB1
TRAF3IP1	MAX	NUDC
TRAF5	MAZ	NUDCD1
TRAJ18	MBD2	NUDCD2
TRBC2	MBOAT7	NUDT1
TRBJ2-2	MBP	NUDT5
TRIM11	MBTPS1	NUDT7
TRIM28	MCCC1	NUDT9
TRIM36	MCL1	NUFIP1
TRIOBP	MCM10	NUP107
TRIP6	MCM2	NUP50
TRMT11	MCM6	NUP85
TSPAN31	MCMBP	NUP98
TSPOAP1	MCPH1	NUS1
TSR3	MCRS1	NVL
TTC39B	MDC1	NXPE3
TTF2	MDH2	OAS1B
TTLL12	MDM4	OAS1C
TTPAL	MED1	OASL1
TUBB2A	MED11	OASL2
TUBB4A	MED17	OAT
TVP23B	MED18	OCEL1
TXK	MED20	OCIAD1
UBA7	MED31	OGDH
UBE2J1	MED7	OGFOD2
UBE2Z	MED8	OGG1
UBL3	MEN1	OMA1
UBL4A	METTL18	ORC2
UBTF	METTL26	ORMDL2
UCHL3	MEX3C	OSBP
UCP2	MFAP1B	OSBPL7
UHMK1	MFF	OSBPL8
UNC93B1	MFSD1	OSBPL9
UQCR11	MGAT4B	OSER1
URM1	MGAT5	OSGEP
UROD	MGEA5	OST4
USP21	MIDN	OSTC
UTP23	MIEF2	OTUD4
VAMP2	MIF	OTULIN
VARS	MIIP	OXA1L
VDAC2	MILR1	P4HA1
VHL	MINOS1	P4HB
VIM	MIR142HG	PABPC1
VPS54	MIR6236	PACS1
VSIG10L	MIRT1	PAFAH2
WDR53	MKNK2	PALB2
WDR82	MKRN2	PAN2
WDR83	MLEC	PAN3
WDR83OS	MLF2	PANK4
WDTC1	MLH1	PAPD4
WNK4	MLLT6	PAPD7
XPO6	MLST8	PAPOLG
XRCC1	MMD	PARP6
XYLT1	MMP11	PBRM1
XYLT2	MOB1A	PBXIP1
YY1	MOB1B	PCBD2
ZBTB17	MOB3A	PCCB
ZBTB25	MOB3B	PCED1A
ZBTB32	MOB3C	PCID2
ZDHHC5	MOGS	PCMTD2
ZFP113	MON1A	PCNX3
ZFP217	MORC2A	PCX
ZFP277	MORF4L1	PDCD10
ZFP36L2	MOSPD3	PDCD2L
ZFP46	MPPE1	PDCD6
ZFP512B	MPV17L2	PDE12
ZFP605	MRM1	PDE8A
ZFP617	MRPL1	PDHA1
ZFP672	MRPL10	PDIA4
ZFP7	MRPL17	PDK1
ZFP771	MRPL2	PDSS2
ZMYND19	MRPL27	PDXDC1
ZMYND8	MRPL32	PELI1
ZNHIT1	MRPL39	PEX1
ZNHIT2	MRPL4	PEX12
	MRPL41	PEX16
	MRPL43	PEX26
	MRPL47	PEX3
	MRPL51	PEX6
	MRPL52	PFDN2
	MRPL54	PFDN5
	MRPS10	PFKFB3
	MRPS16	PFKM
	MRPS18B	PFN1
	MRPS21	PGAP2
	MRPS34	PGLS
	MRPS5	PGM2
	MRTO4	PHC3
	MS4A4B	PHF12
	MS4A6B	PHF14
	MS4A6C	PHF3
	MS4A6D	PHF7
	MSANTD4	PHRF1
	MSMO1	PHTF1
	MSN	PHTF1OS
	MST1	PHTF2
	MTA2	PHYKPL
	MTDH	PIAS1
	MTFR1	PIAS4
	MTG1	PICALM
	MTMR12	PIGB
	MTMR6	PIGK
	MTO1	PIGN
	MTRR	PIGO
	MTX1	PIK3C3
	MVD	PIK3CA
	MYBBP1A	PIK3R5
	MYDGF	PIM3
	MYL6B	PIN1
	MYLPF	PIP4K2B
	MYO19	PIP5K1B
	MYO9A	PISD-PS1
	MZT1	PKM
	N4BP2	PKMYT1
	N4BP2L1	PLAGL2
	NAA16	PLEC
	NAA20	PLEKHG2
	NAA50	PLEKHM3
	NABP1	PLPBP
	NABP2	PLPP6
	NACA	PLXDC1
	NAGK	PML
	NAGLU	PMS2
	NAGPA	PNN
	NAIF1	PNPO
	NANS	PNRC1
	NASP	POC1A
	NAT10	PODNL1
	NAT8F1	POFUT1
	NBEAL2	POLD1
	NCAPD2	POLD2
	NCAPD3	POLK
	NCBP2	POLR2A
	NCBP3	POLR2E
	NCEH1	POLR2H
	NCK1	POLR2I
	NCKAP1L	POLR2M
	NCKAP5L	POLR3B
	NCLN	POLR3G
	NCOA2	POMP
	NDC80	POP7
	NDFIP2	POU2AF1
	NDOR1	POU2F2
	NDRG3	PPHLN1
	NDUFA10	PPIF
	NDUFA11	PPIG
	NDUFA13	PPIL1
	NDUFAF7	PPM1G
	NDUFB5	PPM1H
	NDUFS7	PPM1L
	NDUFV1	PPP1CB
	NDUFV3	PPP1R15B
	NEAT1	PPP1R16A
	NEDD4	PPP1R8
	NEK9	PPP2CA
	NEU1	PPP2R1A
	NEURL3	PPP2R1B
	NEURL4	PPP3CB
	NF2	PPP4R3B
	NFAT5	PPP6C
	NFE2L1	PPP6R3
	NFE2L2	PQBP1
	NFKB1	PRAG1
	NFKB2	PRDM15
	NFKBIA	PRDX5
	NFKBIL1	PREB
	NFX1	PRKAB1
	NFYA	PRKAB2
	NFYB	PRKCA
	NGDN	PRKCE
	NHLRC2	PRKDC
	NHLRC3	PRMT6
	NHP2	PRMT7
	NIFK	PRPF19
	NIPBL	PRPF38B
	NKIRAS1	PRPF39
	NKIRAS2	PRPF40A
	NKTR	PRPF4B
	NLE1	PRPS1
	NLRC3	PSENEN
	NLRC5	PSIP1
	NMB	PSMA4
	NMNAT1	PSMB1
	NOL6	PSMB8
	NOLC1	PSMB9
	NOP16	PSMC6
	NOSIP	PSMD14
	NOTCH1	PSMD3
	NOTCH2	PSMD4
	NPM1	PSME1
	NR1D2	PSME3
	NR1H2	PSMG2
	NR3C1	PSPC1
	NRDE2	PTCD2
	NRM	PTEN
	NRP1	PTGER2
	NRROS	PTP4A1
	NSD3	PTPN4
	NSG2	PTPN7
	NSMCE1	PTRHD1
	NSMCE2	PTS
	NSMCE3	PUF60
	NSUN5	PUSL1
	NT5C	PWWP2A
	NTAN1	PXYLP1
	NUB1	PYCARD
	NUDCD3	PYM1
	NUDT18	PYROXD1
	NUDT8	QSOX1
	NUMA1	QTRT2
	NUMB	R3HCC1L
	NUP153	RAB10OS
	NUP160	RAB11A
	NUP210	RAB23
	NUP214	RAB3GAP1
	NUP54	RABEP1
	NUP62	RABGEF1
	NUPL1	RABGGTA
	NUTF2	RABGGTB
	NXF1	RAC1
	OARD1	RAD1
	OGT	RAD21
	OLA1	RAD23B
	OPA3	RAD51B
	ORAOV1	RAD52
	ORMDL1	RAD54L2
	ORMDL3	RALBP1
	OS9	RALGPS2
	OSGEPL1	RALY
	OSM	RAN
	OXCT1	RANBP1
	OXNAD1	RANBP10
	P2RX4	RANGAP1
	PA2G4	RAPGEF6
	PABPN1	RASAL1
	PAFAH1B1	RASAL3
	PAICS	RASGRP2
	PAIP2	RASGRP4
	PAIP2B	RASSF7
	PAQR7	RB1
	PARP14	RBBP4
	PARP16	RBBP5
	PARP9	RBL2
	PARS2	RBM15
	PAXBP1	RBM18
	PCBP1	RBM19
	PCED1B	RBM22
	PCGF1	RBM28
	PCGF5	RBM34
	PCLAF	RBM38
	PCNP	RBM4
	PDAP1	RBM4B
	PDCD1	RBM5
	PDCD4	RBM6
	PDK2	RBSN
	PDLIM1	RC3H2
	PDLIM2	RCBTB1
	PDPK1	RCBTB2
	PEG13	RCE1
	PER1	RCL1
	PFDN6	RCOR1
	PGAM1	RDH11
	PGLYRP2	RDH13
	PGP	RDH14
	PGPEP1L	RDH5
	PHB	RELA
	PHB2	RELB
	PHF20L1	RETREG2
	PHF21A	RETREG3
	PHF23	REXO4
	PHF5A	REXO5
	PHKG2	RFT1
	PHLPP1	RFTN1
	PHPT1	RFWD3
	PI4K2A	RFX1
	PI4KB	RFX7
	PIBF1	RGS16
	PIGC	RHOG
	PIGL	RHOH
	PIGT	RHOQ
	PIGV	RIC8A
	PIGW	RING1
	PIGX	RINL
	PIK3CD	RINT1
	PIK3IP1	RIOX1
	PIK3R1	RIPK2
	PIK3R2	RITA1
	PIM1	RMND5A
	PIP5K1C	RNASEL
	PISD	RNF146
	PITPNM1	RNF167
	PKD1	RNF168
	PKN1	RNF185
	PLCG1	RNF20
	PLCXD2	RNF216
	PLEKHJ1	RNF31
	PLEKHM1	RNF38
	PLGRKT	RNF43
	PLIN3	RNPS1
	PLK3	RP9
	PMS1	RPA2
	PNO1	RPF1
	PNP	RPF2
	PNPLA7	RPH3AL
	POC1B	RPL22
	POGK	S100A10
	POLD4	S1PR2
	POLG	SAC3D1
	POLG2	SACM1L
	POLI	SAE1
	POLR2D	SAMD10
	POLR2G	SAP30BP
	POLR2J	SAYSD1
	POLR3A	SBDS
	POLR3E	SCAF1
	POLR3F	SCAF8
	POMT1	SCAMP4
	PPAN	SCAND1
	PPAT	SCD2
	PPFIA1	SCFD2
	PPIA	SCNM1
	PPID	SCO1
	PPM1B	SCPEP1
	PPM1J	SDC4
	PPM1K	SDCBP
	PPP1CA	SDE2
	PPP1CC	SDF2
	PPP1R10	SDF4
	PPP1R11	SDHAF2
	PPP1R12A	SEC11C
	PPP1R16B	SEC22B
	PPP1R18	SEC23B
	PPP1R2	SEC61B
	PPP3R1	SECISBP2
	PPP4C	SECISBP2L
	PPP6R2	SEH1L
	PPT1	SELENOF
	PPTC7	SELL
	PRADC1	SEMA4A
	PRAMEF8	SENP5
	PRCP	SEPHS1
	PRDM1	SERINC3
	PRDM10	SERP1
	PRDM4	SERPINB6B
	PRELID1	SERPINB9
	PRELID3B	SERPINI1
	PRKCI	SESN1
	PRKCQ	SETD1A
	PRKD2	SETD2
	PRKRIP1	SETD3
	PRMT2	SETDB1
	PRMT5	SETDB2
	PROSER1	SF3B2
	PRPF3	SF3B3
	PRPF31	SF3B6
	PRPF4	SFSWAP
	PRPF8	SFXN5
	PRPSAP1	SGPL1
	PRR13	SGTA
	PRR14L	SH2B1
	PRRC2A	SH2B3
	PRRC2B	SH2D3C
	PSKH1	SH3BP2
	PSMA1	SH3BP5
	PSMA2	SH3BP5L
	PSMA3	SH3GL1
	PSMA6	SHARPIN
	PSMB3	SHOC2
	PSMC3	SHPRH
	PSMD12	SIPA1
	PSMD5	SIPA1L1
	PSMD8	SKIL
	PSMD9	SKIV2L2
	PSME2	SKP1A
	PSME4	SLAIN2
	PSTPIP1	SLAMF1
	PTBP1	SLBP
	PTCD1	SLC10A3
	PTGES3	SLC17A9
	PTGR2	SLC22A5
	PTK2B	SLC25A17
	PTMA	SLC25A46
	PTP4A2	SLC26A11
	PTPN2	SLC26A6
	PTPN22	SLC2A1
	PTPN6	SLC35A5
	PTPRCAP	SLC35D1
	PUM3	SLC35D2
	PUS1	SLC35E2
	PXK	SLC36A1
	PYCR2	SLC37A1
	PYGO2	SLC37A2
	PYURF	SLC38A6
	QARS	SLC39A4
	QDPR	SLC43A2
	QPCTL	SLC4A1AP
	QRICH1	SLC7A1
	R3HDM1	SLC7A6OS
	RAB11B	SLC9A1
	RAB24	SLFN1
	RAB27A	SLFN5
	RAB29	SLU7
	RAB33B	SMAD7
	RAB40C	SMARCA2
	RAB5B	SMARCAL1
	RAB6A	SMC3
	RAB8A	SMIM14
	RAB8B	SMIM27
	RABIF	SMIM8
	RABL3	SMNDC1
	RAC2	SNAPC2
	RACK1	SNF8
	RAD17	SNHG1
	RAD50	SNHG15
	RAD51AP1	SNHG6
	RAD9A	SNIP1
	RAD9B	SNRNP200
	RAE1	SNRNP35
	RALB	SNRNP70
	RAMP1	SNRPB
	RANBP2	SNRPC
	RAP1A	SNRPD2
	RAP1B	SNRPF
	RAPGEF1	SNX11
	RASA3	SNX14
	RASGRP1	SNX17
	RASSF1	SNX19
	RASSF2	SNX3
	RBBP6	SOCS1
	RBL1	SPAG7
	RBM39	SPAST
	RBM45	SPATA5L1
	RBM7	SPCS3
	RCC2	SPEF2
	RCSD1	SPEN
	RDM1	SPG11
	REEP5	SPOP
	REPS1	SPPL2A
	RETREG1	SPRYD3
	RGCC	SPRYD4
	RGP1	SPSB1
	RGS14	SPSB3
	RHEBL1	SPTAN1
	RHOBTB2	SPTLC2
	RIOK1	SQSTM1
	RIT1	SRGAP2
	RMDN1	SRP19
	RNASEH1	SRP9
	RNF113A2	SRSF1
	RNF145	SRSF11
	RNF149	SRSF5
	RNF40	SRSF7
	RNF41	SSB
	RNF44	SSBP4
	RNF8	SSNA1
	RPA1	SSR3
	RPL13A	ST13
	RPL17	STAP1
	RPL18-PS1	STARD4
	RPL18A	STAT3
	S100A13	STK11
	S1PR4	STK19
	SAMHD1	STK26
	SARAF	STMN1
	SART1	STOML1
	SC5D	STRN3
	SCARB2	STX12
	SDHA	STX1A
	SDHC	SUCLG1
	SEC11A	TFB2M
	SEC13	TFG
	SEC22C	TGFBR1
	SEC23IP	TGOLN1
	SELENOK	TGS1
	SEMA4D	THADA
	SENP8	THAP11
	SERF2	THAP12
	SERINC5	THEM4
	SERTAD1	THEM6
	SERTAD2	THEMIS
	SESN3	THOC1
	SETD4	THUMPD1
	SETD5	TICRR
	SETD7	TIGAR
	SETX	TIMM17B
	SF3A1	TIMM9
	SF3A3	TIPIN
	SF3B1	TIPRL
	SF3B4	TJP3
	SFXN3	TK2
	SGPP1	TLE4
	SGSM2	TM9SF1
	SH3BGRL3	TM9SF4
	SIDT2	TMBIM6
	SIGIRR	TMC6
	SIGMAR1	TMC8
	SIRT7	TMCO1
	SLA2	TMCO6
	SLC16A5	TMEM101
	SLC20A2	TMEM11
	SLC25A11	TMEM126A
	SLC25A23	TMEM126B
	SLC25A27	TMEM127
	SLC25A45	TMEM129
	SLC26A2	TMEM134
	SLC2A8	TMEM140
	SLC31A1	TMEM147
	SLC35A4	TMEM147OS
	SLC35B1	TMEM14C
	SLC35B2	TMEM160
	SLC37A4	TMEM167B
	SLC38A1	TMEM173
	SLC38A2	TMEM192
	SLC3A2	TMEM208
	SLC44A2	TMEM222
	SLC45A4	TMEM229B
	SLC46A3	TMEM234
	SLC4A2	TMEM242
	SLC5A6	TMEM243
	SLC9A3R1	TMEM250-PS
	SMAD3	TMEM260
	SMAP2	TMEM41B
	SMARCB1	TMEM42
	SMARCE1	TMEM50A
	SMCR8	TMEM50B
	SMG6	TMEM59
	SMG9	TMEM60
	SMIM19	TMEM63A
	SMIM7	TMEM68
	SMPDL3A	TMEM86A
	SMYD4	TMEM87A
	SNAI3	TMEM87B
	SNAPIN	TMPPE
	SNHG5	TMTC4
	SNRPD3	TMUB1
	SNX1	TMX2
	SNX15	TNFAIP1
	SP2	TNFAIP3
	SPCS2	TNFAIP8
	SPICE1	TNFRSF1A
	SPN	TNFSF11
	SPNS1	TNIK
	SPO11	TNIP1
	SPPL3	TNKS
	SPRED2	TNRC6C
	SRP68	TOE1
	SRR	TOM1L2
	SRRM1	TOP3B
	SRRT	TOR4A
	SRSF10	TOX2
	SS18L2	TPM1
	SSBP1	TPM4
	SSBP3	TPP2
	SSR2	TRA2B
	SSRP1	TRABD
	ST3GAL4	TRAF2
	ST7L	TRAF3IP2
	ST8SIA6	TRAF4
	STAM2	TRAM1
	STARD7	TRAM2
	STIM1	TRAP1
	STIM2	TREML2
	STK11IP	TRIB3
	STK17B	TRIM14
	STK35	TRIM23
	STK39	TRIM24
	STN1	TRIM8
	STX11	TRIP11
	STX5A	TRIP12
	STX6	TRIR
	TFAP4	TRMO
	TFPT	TRMT10C
	TGFB1	TRMT112
	TGFBR2	TRMT5
	THAP6	TRNAU1AP
	THAP7	TRP53BP2
	THG1L	TRP53I11
	THOC6	TRP53INP1
	THRAP3	TRPM7
	THTPA	TRUB2
	TICAM1	TSC22D2
	TIMM10	TSC22D4
	TIMM17A	TSEN54
	TIMM22	TSG101
	TIMM29	TSN
	TIMM44	TSNAX
	TIMMDC1	TSPAN13
	TINF2	TSSC4
	TKFC	TSTD2
	TLN1	TTC32
	TLR1	TTC5
	TLR2	TTF1
	TLR6	TTLL5
	TM9SF3	TUBA1A
	TMED4	TUBA1B
	TMEM70	TUBGCP2
	TMEM71	TUBGCP6
	TMEM94	TUFM
	TMEM97	TWNK
	TMSB10	TXN1
	TNF	TXNL1
	TNFAIP8L2	TYMS
	TNFRSF26	U2AF1L4
	TNFRSF4	UAP1
	TNFSF8	UBALD1
	TNKS1BP1	UBAP1
	TNKS2	UBAP2L
	TNPO2	UBE2E3
	TNRC6B	UBE2G2
	TOB2	UBE2H
	TOGARAM1	UBE2M
	TOMM22	UBE2N
	TOP2B	UBE3A
	TOP3A	UBE4A
	TOPBP1	UBFD1
	TOR2A	UBLCP1
	TRAF3IP3	UBN1
	TRAIP	UBN2
	TRDMT1	UBOX5
	TRIAP1	UBQLN1
	TRIM35	UBQLN4
	TRIM59	UBR2
	TRIM68	UBTD1
	TRIP4	UBXN1
	TRMT12	UBXN2A
	TRPV2	UBXN4
	TSEN34	UBXN6
	TSPAN14	UBXN7
	TSPAN32	UCK1
	TSPYL2	UCK2
	TSPYL3	UFC1
	TSPYL4	UFD1
	TSR1	UFL1
	TTC13	UGGT1
	TTC9C	UHRF2
	TTI2	ULK1
	TUBB4B	UMPS
	TUBB5	UNC45A
	TUBG1	UQCRFS1
	TUG1	UQCRQ
	TUSC2	USB1
	TUT1	USE1
	TWF1	USF1
	TWF2	USF3
	TXLNA	USO1
	TXNDC11	USP1
	TXNDC12	USP18
	TYW5	USP2
	UBA5	USP28
	UBAC2	USP33
	UBAP2	USP38
	UBASH3A	USP39
	UBC	USP53
	UBE2D-PS	UTP6
	UBE2D2A	UXS1
	UBE2F	VAMP4
	UBE2L3	VAMP8
	UBE3B	VIRMA
	UBL7	VMAC
	UBR1	VPS11
	UBR4	VPS13B
	UGCG	VPS13C
	UHRF1BP1L	VPS18
	UNC50	VPS26B
	UNG	VPS29
	UQCC3	VPS33A
	UQCR10	VPS37B
	USP12	VPS37C
	USP16	VPS72
	USP32	VRK1
	UTRN	VTI1A
	UVRAG	VTI1B
	UVSSA	WARS
	VAMP1	WASF2
	VASP	WASHC2
	VAV1	WASL
	VAV3	WBP11
	WDR73	WBP4
	WDR89	WDR13
	WIPF2	WDR37
	YIF1B	WDR48
	YIPF4	WDR5B
	YLPM1	WDR7
	YPEL3	WDR77
	ZBTB1	WIPI2
	ZBTB22	WIZ
	ZBTB44	WRB
	ZBTB45	WRNIP1
	ZC3H12A	WTAP
	ZC3H7A	XPC
	ZDHHC16	XPNPEP3
	ZFAND3	XPO7
	ZFP12	XRN1
	ZFP14	YBEY
	ZFP213	YBX1
	ZFP219	YIPF2
	ZFP24	YPEL2
	ZFP248	YWHAE
	ZFP260	ZBP1
	ZFP263	ZBTB11
	ZFP280D	ZBTB4
	ZFP281	ZBTB42
	ZFP324	ZBTB5
	ZFP35	ZC3H11A
	ZFP36	ZC3H13
	ZFP369	ZC3H4
	ZFP382	ZC3HAV1
	ZFP384	ZCCHC11
	ZFP386	ZCCHC2
	ZFP39	ZCCHC6
	ZFP395	ZDHHC4
	ZFP397	ZDHHC6
	ZFP446	ZER1
	ZFP455	ZFAND2A
	ZFP513	ZFAND5
	ZFP553	ZFAT
	ZFP652	ZFC3H1
	ZFP689	ZFP110
	ZFP788	ZFP141
	ZFP866	ZFP143
	ZFP933	ZFP146
	ZFPL1	ZFP148
	ZHX2	ZFP27
		ZFP292
		ZFP319
		ZFP330
		ZFP335
		ZFP335OS
		ZFP341
		ZFP398
		ZFP408
		ZFP456
		ZFP472
		ZFP51
		ZFP511
		ZFP566
		ZFP59
		ZFP60
		ZFP62
		ZFP653
		ZFP688
		ZFP715
		ZFP719
		ZFP729A
		ZFP830
		ZFP91
		ZFYVE1
		ZFYVE26
		ZGPAT
		ZGRF1
		ZKSCAN14
		ZKSCAN5
		ZMIZ1
		ZMIZ2
		ZMYM1
		ZMYND11
		ZNHIT6
		ZNRF2
		ZPR1
		ZRANB1
		ZSCAN29
		ZSWIM4
		ZSWIM6
